# HPV integration in head and neck cancer: downstream splicing events and expression ratios linked with poor outcomes

**DOI:** 10.1101/2025.01.17.633627

**Authors:** Shiting Li, Shaomiao Xia, Maria Lawas, Aishani Kulshreshtha, Bailey F. Garb, AA Chamila Perera, Chen Li, Tingting Qin, Joshua D. Welch, Nisha J. D’Silva, Laura S. Rozek, Maureen A. Sartor

## Abstract

HPV integration (HPVint) is associated with carcinogenesis and tumor progression in HPV-associated cancers, including head and neck squamous cell carcinomas (HNSCC). While its impact on human DNA has been well characterized, its relationship with clinical outcomes remains unconfirmed. Here we investigate the consequences of HPVint both with respect to human and HPV characteristics by analyzing 261 HPV-associated HNSCC bulk and single-cell RNA-seq samples from five cohorts, and DNA HPVint events from 102 HPV+ participants in two of the cohorts. By leveraging this large meta-cohort, we first reveal an oncogenic network based on the recurrent HPV integration locations in HNSCC. We then classify HPVint-positive (HPVint(+)) participants by HPV RNA features, specifically based on spliced HPV-human fusion transcripts and ratios of HPV gene transcripts, showing that subsets of participants have worse clinical outcomes. Our analyses, focused mainly on RNA instead of DNA, expand our understanding of the carcinogenic mechanisms of HPVint, partially addressing the conflicting findings of whether HPVint is associated with aggressive phenotypes and worse clinical consequences, and provide potential biomarkers to advance precision oncology in HPV-associated HNSCC.
