## Supplemental Table2 for "HPV integration in head and neck cancer: downstream splicing events and expression ratios linked with poor outcomes"

### Sheet: Patients_HPV_integration_status
SampleID	cohort	HPV_integration_status_from_software	e1_z_score	e2_z_score	e4_z_score	e5_z_score	l1_z_score	l2_z_score	egene_judge	HPV_integration_status_final	E1*integration	E6*integration
2536-KZ-14-FS	FFPE	HPVint(-)	-0.588897	1.72105	-0.335362	-0.835743	-3.75346	-1.79478	pos	HPVint(+)	Not_E1*integration	Not_E6*integration
OP17	single_cell	HPVint(+)							neg	HPVint(+)	Not_E1*integration	Not_E6*integration
C57	single_cell	HPVint(+)							neg	HPVint(+)	Not_E1*integration	Not_E6*integration
C43	single_cell	HPVint(+)							neg	HPVint(+)	Not_E1*integration	Not_E6*integration
TCGA-TN-A7HL-01A	TCGA	HPVint(-)	-1.3657	2.43811	2.48619	2.34177	-0.187059	-0.458067	neg	HPVint(-)	HPVint(-)	HPVint(-)
C46	single_cell	HPVint(-)	1.16469	1.10021	0.236558	1.08967	0.793651	-0.120644	neg	HPVint(-)	HPVint(-)	HPVint(-)
TCGA-CN-A6UY-01A	TCGA	HPVint(-)	-0.110711	1.82989	1.70393	1.86663	1.46787	0.696397	neg	HPVint(-)	HPVint(-)	HPVint(-)
OP5	single_cell	HPVint(-)	0.963193	0.876118	0.673903	1.07208	1.00703	1.55695	neg	HPVint(-)	HPVint(-)	HPVint(-)
15914	FF	HPVint(+)							neg	HPVint(+)	E1*integration	E6*integration
GS18079T	HVC	HPVint(-)	1.04568	2.28529	2.31062	1.97589	1.66419	0.782804	neg	HPVint(-)	HPVint(-)	HPVint(-)
4165-SS-29	FFPE	HPVint(+)							neg	HPVint(+)	Not_E1*integration	Not_E6*integration
2536-KZ-23-FS	FFPE	HPVint(-)	0.303999	1.1265	0.212389	0.633286	-0.38107	-0.743651	neg	HPVint(-)	HPVint(-)	HPVint(-)
OP6	single_cell	HPVint(+)							neg	HPVint(+)	Not_E1*integration	Not_E6*integration
TCGA-HD-A634-01A	TCGA	HPVint(+)							neg	HPVint(+)	E1*integration	Not_E6*integration
15917	FF	HPVint(+)							neg	HPVint(+)	E1*integration	Not_E6*integration
15916	FF	HPVint(+)							neg	HPVint(+)	E1*integration	Not_E6*integration
TCGA-UP-A6WW-01A	TCGA	HPVint(-)	-1.06862	1.40666	1.6453	1.39001	0.887005	0.196841	neg	HPVint(-)	HPVint(-)	HPVint(-)
GS18066T	HVC	HPVint-ND	0.707546	1.84128	1.86511	1.89447	0.426638	0.229532	neg	HPVint-ND	HPVint-ND	HPVint-ND
4165-SS-22	FFPE	HPVint(-)	0.819091	1.16384	1.21458	2.47997	1.15851	1.33707	neg	HPVint(-)	HPVint(-)	HPVint(-)
4165-SS-20	FFPE	HPVint-ND	0.00801975	1.30701	0.461122	0.431486	1.1119	1.53377	neg	HPVint-ND	HPVint-ND	HPVint-ND
3687-SS-24	FFPE	HPVint(-)	-0.0559447	1.65956	1.01205	0.199403	1.1579	1.71887	neg	HPVint(-)	HPVint(-)	HPVint(-)
GS18097T	HVC	HPVint(+)							neg	HPVint(+)	Not_E1*integration	Not_E6*integration
GS18039T	HVC	HPVint(+)							neg	HPVint(+)	E1*integration	Not_E6*integration
TCGA-IQ-A61I-01A	TCGA	HPVint(+)							neg	HPVint(+)	E1*integration	Not_E6*integration
36316	FF	HPVint(+)							neg	HPVint(+)	E1*integration	E6*integration
15915	FF	HPVint(-)	1.65696	1.34392	1.47124	0.919263	1.40209	1.33669	neg	HPVint(-)	HPVint(-)	HPVint(-)
36308	FF	HPVint(+)							neg	HPVint(+)	Not_E1*integration	Not_E6*integration
4165-SS-11	FFPE	HPVint-ND	1.15307	0.770662	0.624124	1.35213	-0.357999	-0.760805	neg	HPVint-ND	HPVint-ND	HPVint-ND
36306	FF	HPVint(-)	-1.17319	0.9846	0.763436	1.4461	-0.297247	-0.632604	neg	HPVint(-)	HPVint(-)	HPVint(-)
4165-SS-48	FFPE	HPVint(+)							neg	HPVint(+)	Not_E1*integration	Not_E6*integration
TCGA-H7-A76A-01A	TCGA	HPVint(-)	-1.20223	1.46445	1.75041	1.38193	0.131359	-0.172771	neg	HPVint(-)	HPVint(-)	HPVint(-)
4165-SS-28	FFPE	HPVint-ND	-0.936096	1.15112	2.37221	1.49554	-0.400659	-1.14559	neg	HPVint-ND	HPVint-ND	HPVint-ND
GS18093T	HVC	HPVint(-)	-0.0999678	1.49458	1.55982	1.55283	1.92063	1.27203	neg	HPVint(-)	HPVint(-)	HPVint(-)
TCGA-CV-6433-01A	TCGA	HPVint-ND	-0.322618	0.625457	0.514863	0.558502	1.0893	0.719187	neg	HPVint-ND	HPVint-ND	HPVint-ND
TCGA-CR-6467-01A	TCGA	HPVint-ND	-0.308579	-0.319338	-0.889726	0.311037	-1.87347	-2.08551	neg	HPVint-ND	HPVint-ND	HPVint-ND
4165-SS-36	FFPE	HPVint-ND	0.77278	0.758994	0.135421	0.598878	0.579902	0.826431	neg	HPVint-ND	HPVint-ND	HPVint-ND
3687-SS-7	FFPE	HPVint(-)	0.819225	1.08301	0.383759	-0.347747	-1.116	-0.164575	neg	HPVint(-)	HPVint(-)	HPVint(-)
3860-SS-7	FFPE	HPVint-ND	-0.669226	0.514499	0.459136	0.598026	-0.753631	-0.11462	neg	HPVint-ND	HPVint-ND	HPVint-ND
4165-SS-26	FFPE	HPVint(-)	1.68214	0.00209458	0.771393	-0.684736	0.0269374	-0.133968	neg	HPVint(-)	HPVint(-)	HPVint(-)
2536-KZ-17-FS	FFPE	HPVint(+)							neg	HPVint(+)	Not_E1*integration	Not_E6*integration
TCGA-DQ-7594-01A	TCGA	HPVint(-)	1.11995	0.452504	0.325971	0.639762	0.886661	1.16693	neg	HPVint(-)	HPVint(-)	HPVint(-)
36305	FF	HPVint(+)							neg	HPVint(+)	Not_E1*integration	Not_E6*integration
4165-SS-47	FFPE	HPVint(-)	0.100168	0.114781	1.17293	-0.344136	0.122661	-0.154869	neg	HPVint(-)	HPVint(-)	HPVint(-)
TCGA-MZ-A5BI-01A	TCGA	HPVint(+)							neg	HPVint(+)	E1*integration	Not_E6*integration
3687-SS-15	FFPE	HPVint-ND	-0.893268	0.678936	1.50138	0.794471	-0.204474	-0.5751	neg	HPVint-ND	HPVint-ND	HPVint-ND
GS18071T	HVC	HPVint(+)							neg	HPVint(+)	E1*integration	Not_E6*integration
4165-SS-13	FFPE	HPVint(-)	1.23699	0.0830647	0.577973	-0.710092	-1.01013	-0.768231	neg	HPVint(-)	HPVint(-)	HPVint(-)
TCGA-DQ-7593-01A	TCGA	HPVint(-)	0.385168	0.303366	0.314023	0.550527	1.09375	1.07852	neg	HPVint(-)	HPVint(-)	HPVint(-)
15911	FF	HPVint(-)	-0.154217	-0.0320531	0.182885	-1.20945	-0.374068	-0.593571	neg	HPVint(-)	HPVint(-)	HPVint(-)
TCGA-CN-5374-01A	TCGA	HPVint-ND	1.03787	0.29204	0.211389	0.396284	0.543859	-1.31047	neg	HPVint-ND	HPVint-ND	HPVint-ND
GS18053T	HVC	HPVint(-)	0.692355	1.10293	0.911004	1.50946	-0.0927941	-0.0546115	neg	HPVint(-)	HPVint(-)	HPVint(-)
4165-SS-31	FFPE	HPVint(+)							neg	HPVint(+)	E1*integration	Not_E6*integration
TCGA-DQ-7590-01A	TCGA	HPVint(-)	0.177144	0.276412	0.162148	0.455232	-0.152975	-1.01468	neg	HPVint(-)	HPVint(-)	HPVint(-)
4165-SS-45	FFPE	HPVint(-)	-1.07674	-0.313281	0.59505	0.50903	-0.773988	-0.320401	neg	HPVint(-)	HPVint(-)	HPVint(-)
4165-SS-41	FFPE	HPVint(+)							neg	HPVint(+)	Not_E1*integration	Not_E6*integration
GS18046T	HVC	HPVint(-)	-0.437006	1.00648	0.928965	1.28718	1.64781	1.80137	neg	HPVint(-)	HPVint(-)	HPVint(-)
3860-SS-5	FFPE	HPVint-ND	0.895849	0.662811	-0.773904	-0.112378	1.08301	1.04929	neg	HPVint-ND	HPVint-ND	HPVint-ND
TCGA-CV-5443-01A	TCGA	HPVint(+)							neg	HPVint(+)	Not_E1*integration	Not_E6*integration
TCGA-CR-5248-01A	TCGA	HPVint(-)	0.512579	-0.14122	-0.078659	-0.181289	0.280193	0.626365	neg	HPVint(-)	HPVint(-)	HPVint(-)
TCGA-P3-A5QE-01A	TCGA	HPVint(-)	1.1891	0.0992116	0.201005	-0.196368	0.708315	0.832136	neg	HPVint(-)	HPVint(-)	HPVint(-)
TCGA-DQ-7596-01A	TCGA	HPVint(+)							neg	HPVint(+)	E1*integration	Not_E6*integration
36311	FF	HPVint(-)	0.176518	-0.20981	-0.396932	-0.669555	1.07998	1.22373	neg	HPVint(-)	HPVint(-)	HPVint(-)
3687-SS-18	FFPE	HPVint(-)	0.552263	-0.391165	-0.943693	-0.114338	0.487617	0.0260584	neg	HPVint(-)	HPVint(-)	HPVint(-)
36321	FF	HPVint(+)							neg	HPVint(+)	E1*integration	Not_E6*integration
4165-SS-24	FFPE	HPVint(+)							neg	HPVint(+)	E1*integration	Not_E6*integration
TCGA-QK-A6V9-01A	TCGA	HPVint(-)	1.89583	0.282241	0.136049	0.24457	0.749086	0.564861	neg	HPVint(-)	HPVint(-)	HPVint(-)
TCGA-CN-A6V6-01A	TCGA	HPVint(-)	-1.16506	0.00135648	0.0614007	0.383006	0.172526	0.766496	neg	HPVint(-)	HPVint(-)	HPVint(-)
GS18108T	HVC	HPVint(-)	-0.495891	0.888103	0.912265	1.36628	0.955688	1.02134	neg	HPVint(-)	HPVint(-)	HPVint(-)
4165-SS-33	FFPE	HPVint-ND	-0.790055	-0.450976	-0.450468	-0.648942	0.364087	0.53217	neg	HPVint-ND	HPVint-ND	HPVint-ND
4165-SS-25	FFPE	HPVint(+)							neg	HPVint(+)	Not_E1*integration	Not_E6*integration
4165-SS-17	FFPE	HPVint(+)							neg	HPVint(+)	Not_E1*integration	Not_E6*integration
4165-SS-43	FFPE	HPVint-ND	1.21529	-0.0452974	-0.507309	1.35414	1.18614	1.28583	neg	HPVint-ND	HPVint-ND	HPVint-ND
3860-SS-18	FFPE	HPVint-ND	0.218558	-0.366794	-0.82075	-0.840658	0.59325	1.40588	neg	HPVint-ND	HPVint-ND	HPVint-ND
3687-SS-25	FFPE	HPVint-ND	-1.7825	-0.976046	-0.202476	-0.063273	0.164552	-1.18404	neg	HPVint-ND	HPVint-ND	HPVint-ND
GS18017T	HVC	HPVint(-)	-0.0940116	0.675981	0.508856	1.13158	0.443339	0.571525	neg	HPVint(-)	HPVint(-)	HPVint(-)
15922	FF	HPVint(-)	0.336495	-1.00911	-0.909928	-0.374351	-0.911109	-0.475891	neg	HPVint(-)	HPVint(-)	HPVint(-)
GS18043T	HVC	HPVint(-)	1.53361	0.659823	0.144481	1.04737	1.1121	0.833055	neg	HPVint(-)	HPVint(-)	HPVint(-)
TCGA-CR-5249-01A	TCGA	HPVint-ND	0.870624	-0.487874	-0.483711	-1.33729	-0.42733	-0.429614	neg	HPVint-ND	HPVint-ND	HPVint-ND
TCGA-BA-A4IG-01A	TCGA	HPVint(+)							neg	HPVint(+)	Not_E1*integration	Not_E6*integration
TCGA-RS-A6TP-01A	TCGA	HPVint(-)	0.105564	-0.172068	-0.185194	-0.132582	-0.836707	-0.648872	neg	HPVint(-)	HPVint(-)	HPVint(-)
3687-SS-10	FFPE	HPVint(+)							neg	HPVint(+)	E1*integration	Not_E6*integration
4165-SS-27	FFPE	HPVint-ND	0.130341	-0.94727	-0.515137	0.498543	0.891625	0.564321	neg	HPVint-ND	HPVint-ND	HPVint-ND
4165-SS-8	FFPE	HPVint-ND	1.20155	-0.422591	-1.3779	1.2194	1.17843	1.14653	neg	HPVint-ND	HPVint-ND	HPVint-ND
3860-SS-8	FFPE	HPVint-ND	-1.16713	-0.156567	0.290206	-0.292122	-0.393548	-1.44222	neg	HPVint-ND	HPVint-ND	HPVint-ND
OP20	single_cell	HPVint(+)							neg	HPVint(+)	Not_E1*integration	Not_E6*integration
4165-SS-19	FFPE	HPVint-ND	-1.31845	-1.591	-0.486866	-1.27515	-0.1271	-1.11726	neg	HPVint-ND	HPVint-ND	HPVint-ND
GS18085T	HVC	HPVint(-)	0.858495	0.918089	0.759197	-0.290895	-0.015145	0.218858	neg	HPVint(-)	HPVint(-)	HPVint(-)
TCGA-CR-5250-01A	TCGA	HPVint-ND	0.631981	-0.494475	-0.610817	-1.07832	0.122331	-0.111611	neg	HPVint-ND	HPVint-ND	HPVint-ND
TCGA-CV-7100-01A	TCGA	HPVint(+)							neg	HPVint(+)	E1*integration	Not_E6*integration
3687-SS-1	FFPE	HPVint(+)							neg	HPVint(+)	Not_E1*integration	Not_E6*integration
2536-KZ-18-FS	FFPE	HPVint(-)	-0.864756	-1.00306	-0.663494	-0.526782	0.646465	0.438489	neg	HPVint(-)	HPVint(-)	HPVint(-)
GS18009T	HVC	HPVint(-)	-1.22058	0.458854	0.4994	-0.0324953	0.291732	-0.251994	neg	HPVint(-)	HPVint(-)	HPVint(-)
3687-SS-9	FFPE	HPVint(+)							neg	HPVint(+)	E1*integration	Not_E6*integration
TCGA-CR-6470-01A	TCGA	HPVint(-)	0.966474	-0.375089	-0.49525	-0.837882	0.596759	1.3672	neg	HPVint(-)	HPVint(-)	HPVint(-)
4165-SS-9	FFPE	HPVint(+)							neg	HPVint(+)	E1*integration	Not_E6*integration
TCGA-CR-6480-01A	TCGA	HPVint-ND	0.685196	-0.486478	-0.381404	-0.614385	-1.23248	-0.793669	neg	HPVint-ND	HPVint-ND	HPVint-ND
TCGA-BB-4223-01A	TCGA	HPVint(-)	0.167151	-0.337285	-0.180075	-0.375199	0.574435	1.02461	neg	HPVint(-)	HPVint(-)	HPVint(-)
TCGA-CR-7404-01A	TCGA	HPVint(-)	0.416746	-0.545735	-0.540274	-0.684612	0.0336856	0.653331	neg	HPVint(-)	HPVint(-)	HPVint(-)
36304	FF	HPVint(-)	-0.84257	-1.07755	-1.1107	-0.112006	-0.899651	-0.858351	neg	HPVint(-)	HPVint(-)	HPVint(-)
TCGA-BA-A4IH-01A	TCGA	HPVint(+)							neg	HPVint(+)	E1*integration	Not_E6*integration
TCGA-CR-5243-01A	TCGA	HPVint-ND	-0.847172	-0.710095	-0.543876	-0.580928	-0.759271	-1.33866	neg	HPVint-ND	HPVint-ND	HPVint-ND
3687-SS-33	FFPE	HPVint(-)	0.252549	-0.744255	-1.01094	-2.75583	-1.36061	-1.11015	neg	HPVint(-)	HPVint(-)	HPVint(-)
GS18030T	HVC	HPVint(-)	1.16281	0.202958	0.386445	-0.255898	0.327733	0.0654358	neg	HPVint(-)	HPVint(-)	HPVint(-)
3687-SS-16	FFPE	HPVint(-)	1.30134	-1.79708	-0.759096	-0.441685	0.268401	0.625239	neg	HPVint(-)	HPVint(-)	HPVint(-)
GS18012T	HVC	HPVint(-)	0.957277	0.524974	0.836016	-0.264589	-0.421416	-0.441905	neg	HPVint(-)	HPVint(-)	HPVint(-)
3687-SS-27	FFPE	HPVint(-)	-0.235007	-1.58666	-1.73761	-0.942327	0.488396	0.988136	neg	HPVint(-)	HPVint(-)	HPVint(-)
GS18031T	HVC	HPVint(-)	1.42112	0.17146	-0.53454	0.776962	0.0481005	0.000762409	neg	HPVint(-)	HPVint(-)	HPVint(-)
TCGA-CR-6481-01A	TCGA	HPVint(+)							neg	HPVint(+)	Not_E1*integration	Not_E6*integration
GS18003T	HVC	HPVint(-)	-0.697331	0.148222	0.0250789	0.274403	-0.730616	-0.634988	neg	HPVint(-)	HPVint(-)	HPVint(-)
3687-SS-11	FFPE	HPVint(+)							neg	HPVint(+)	Not_E1*integration	Not_E6*integration
GS18015T	HVC	HPVint(-)	0.0939197	0.319258	0.546719	-0.394833	0.201697	-0.138056	neg	HPVint(-)	HPVint(-)	HPVint(-)
TCGA-CR-6482-01A	TCGA	HPVint-ND	-0.515806	-0.896334	-1.062	-0.79298	0.0444619	0.670778	neg	HPVint-ND	HPVint-ND	HPVint-ND
GS18081T	HVC	HPVint(+)							neg	HPVint(+)	E1*integration	E6*integration
GS18047T	HVC	HPVint(+)							neg	HPVint(+)	Not_E1*integration	E6*integration
GS18001T	HVC	HPVint(+)							neg	HPVint(+)	Not_E1*integration	Not_E6*integration
TCGA-BA-5153-01A	TCGA	HPVint-ND	0.191233	-0.948808	-1.08517	-0.867648	0.476697	0.895061	neg	HPVint-ND	HPVint-ND	HPVint-ND
GS18010T	HVC	HPVint(+)							neg	HPVint(+)	Not_E1*integration	Not_E6*integration
3860-SS-9	FFPE	HPVint-ND	-1.14642	-1.86706	-2.07174	0.128668	-0.555499	-1.17316	neg	HPVint-ND	HPVint-ND	HPVint-ND
TCGA-CV-6939-01A	TCGA	HPVint(+)							neg	HPVint(+)	E1*integration	Not_E6*integration
TCGA-BB-4228-01A	TCGA	HPVint-ND	-0.867304	-1.19191	-1.06659	-1.51396	-1.80993	-1.07328	neg	HPVint-ND	HPVint-ND	HPVint-ND
GS18098T	HVC	HPVint(-)	0.862069	0.410855	0.209935	0.115211	0.705029	1.15669	neg	HPVint(-)	HPVint(-)	HPVint(-)
GS18049T	HVC	HPVint(-)	-0.130985	0.0934416	0.300468	-0.191636	1.89396	2.24046	neg	HPVint(-)	HPVint(-)	HPVint(-)
GS18099T	HVC	HPVint(-)	0.969224	0.0200667	0.371025	-0.602312	0.326	0.791162	neg	HPVint(-)	HPVint(-)	HPVint(-)
3687-SS-8	FFPE	HPVint(+)							neg	HPVint(+)	E1*integration	Not_E6*integration
TCGA-BB-4225-01A	TCGA	HPVint-ND	-2.57882	-2.36498	-1.90993	-1.32583	-2.57908	-1.82151	neg	HPVint-ND	HPVint-ND	HPVint-ND
GS18018T	HVC	HPVint(+)							neg	HPVint(+)	Not_E1*integration	Not_E6*integration
GS18067T	HVC	HPVint(-)	0.66021	-0.055943	-0.0294411	0.304962	-0.877613	-0.822884	neg	HPVint(-)	HPVint(-)	HPVint(-)
GS18002T	HVC	HPVint(+)							neg	HPVint(+)	Not_E1*integration	Not_E6*integration
TCGA-CR-6487-01A	TCGA	HPVint(+)							neg	HPVint(+)	E1*integration	Not_E6*integration
4165-SS-34	FFPE	HPVint(+)							neg	HPVint(+)	Not_E1*integration	Not_E6*integration
TCGA-BA-5559-01A	TCGA	HPVint(+)							neg	HPVint(+)	E1*integration	Not_E6*integration
GS18074T	HVC	HPVint(+)							neg	HPVint(+)	E1*integration	Not_E6*integration
4165-SS-49	FFPE	HPVint(+)							neg	HPVint(+)	E1*integration	Not_E6*integration
GS18052T	HVC	HPVint(+)							neg	HPVint(+)	E1*integration	E6*integration
GS18038T	HVC	HPVint(-)	-2.65888	-0.389338	-0.25255	-0.102224	-2.20364	-2.24301	neg	HPVint(-)	HPVint(-)	HPVint(-)
GS18065T	HVC	HPVint(-)	-0.426943	-0.225069	-0.0555187	-0.154539	-0.429993	-0.0295143	neg	HPVint(-)	HPVint(-)	HPVint(-)
GS18048T	HVC	HPVint(+)							neg	HPVint(+)	E1*integration	Not_E6*integration
GS18044T	HVC	HPVint(-)	-0.523234	-0.227851	-0.101755	-0.11963	-0.0630294	0.0406351	neg	HPVint(-)	HPVint(-)	HPVint(-)
GS18008T	HVC	HPVint(-)	-0.435849	-0.471242	-0.507912	-1.28396	-0.49309	-0.0912028	neg	HPVint(-)	HPVint(-)	HPVint(-)
TCGA-CR-7385-01A	TCGA	HPVint(+)							neg	HPVint(+)	E1*integration	Not_E6*integration
TCGA-T2-A6X0-01A	TCGA	HPVint(+)							neg	HPVint(+)	E1*integration	Not_E6*integration
GS18062T	HVC	HPVint(+)							neg	HPVint(+)	Not_E1*integration	Not_E6*integration
TCGA-HD-7754-01A	TCGA	HPVint(+)							neg	HPVint(+)	E1*integration	Not_E6*integration
GS18059T	HVC	HPVint(+)							neg	HPVint(+)	E1*integration	Not_E6*integration
TCGA-P3-A5QF-01A	TCGA	HPVint(+)							neg	HPVint(+)	E1*integration	Not_E6*integration
TCGA-BB-7861-01A	TCGA	HPVint(+)							neg	HPVint(+)	E1*integration	E6*integration
GS18006T	HVC	HPVint(+)							neg	HPVint(+)	Not_E1*integration	Not_E6*integration
GS18040T	HVC	HPVint(-)	0.395387	-0.475837	-0.350654	-0.705854	-0.348292	0.31251	neg	HPVint(-)	HPVint(-)	HPVint(-)
TCGA-BB-7864-01A	TCGA	HPVint(+)							neg	HPVint(+)	Not_E1*integration	Not_E6*integration
GS18101T	HVC	HPVint(-)	-0.530426	-0.767457	-0.555118	-0.595208	-1.29632	-1.15871	neg	HPVint(-)	HPVint(-)	HPVint(-)
GS18102T	HVC	HPVint(-)	-1.59946	-1.07142	-1.25132	-0.924948	-1.42346	-1.16306	neg	HPVint(-)	HPVint(-)	HPVint(-)
TCGA-TN-A7HI-01A	TCGA	HPVint(+)							neg	HPVint(+)	E1*integration	Not_E6*integration
TCGA-P3-A5Q5-01A	TCGA	HPVint(+)							neg	HPVint(+)	E1*integration	Not_E6*integration
GS18094T	HVC	HPVint(+)							neg	HPVint(+)	E1*integration	E6*integration
GS18096T	HVC	HPVint(-)	0.154061	-0.771575	-0.601877	-0.661881	-0.778504	-0.621697	neg	HPVint(-)	HPVint(-)	HPVint(-)
GS18076T	HVC	HPVint(+)							neg	HPVint(+)	E1*integration	Not_E6*integration
GS18091T	HVC	HPVint(-)	-0.196366	-0.927423	-0.881954	-0.568229	-1.07021	-1.33605	neg	HPVint(-)	HPVint(-)	HPVint(-)
GS18109T	HVC	HPVint(+)							neg	HPVint(+)	E1*integration	E6*integration
GS18095T	HVC	HPVint(-)	-0.248601	-0.815265	-0.884323	-0.5209	-1.41115	-1.30649	neg	HPVint(-)	HPVint(-)	HPVint(-)
GS18078T	HVC	HPVint(+)							neg	HPVint(+)	E1*integration	E6*integration
GS18016T	HVC	HPVint(-)	-0.0463997	-0.86142	-0.82369	-0.725694	-1.44448	-2.18155	neg	HPVint(-)	HPVint(-)	HPVint(-)
4165-SS-46	FFPE	HPVint(+)							neg	HPVint(+)	E1*integration	Not_E6*integration
GS18082T	HVC	HPVint(-)	0.0926167	-0.820341	-0.763272	-0.593174	0.335115	0.141068	neg	HPVint(-)	HPVint(-)	HPVint(-)
GEX_HN50	single_cell	HPVint(+)							neg	HPVint(+)	Not_E1*integration	Not_E6*integration
GS18037T	HVC	HPVint(-)	0.902759	-1.32161	-1.42203	-0.842816	0.0639937	0.362299	neg	HPVint(-)	HPVint(-)	HPVint(-)
TCGA-CN-4741-01A	TCGA	HPVint(+)							neg	HPVint(+)	E1*integration	E6*integration
GS18028T	HVC	HPVint(+)							neg	HPVint(+)	E1*integration	E6*integration
GS18034T	HVC	HPVint(-)	0.0366147	-1.40494	-1.46617	-0.827411	0.524137	0.622178	neg	HPVint(-)	HPVint(-)	HPVint(-)
GS18088T	HVC	HPVint(+)							neg	HPVint(+)	E1*integration	E6*integration
GS18070T	HVC	HPVint(+)							neg	HPVint(+)	E1*integration	Not_E6*integration
GS18019T	HVC	HPVint(+)							neg	HPVint(+)	Not_E1*integration	Not_E6*integration
GS18092T	HVC	HPVint(+)							neg	HPVint(+)	Not_E1*integration	E6*integration
3687-SS-14	FFPE	HPVint(+)							neg	HPVint(+)	E1*integration	Not_E6*integration
GS18023T	HVC	HPVint(+)							neg	HPVint(+)	E1*integration	Not_E6*integration
36313	FF	HPVint(+)							neg	HPVint(+)	E1*integration	E6*integration
HN33	single_cell	HPVint(-)	-0.520917	-0.135953	0.957461	-0.740946	-1.35478	-0.983311	neg	HPVint(-)	HPVint(-)	HPVint(-)
GS18011T	HVC	HPVint(-)	-2.7038	-2.61593	-2.59328	-2.57747	0.21186	0.0119935	neg	HPVint(-)	HPVint(-)	HPVint(-)
TCGA-CN-A6V7-01A	TCGA	HPVint(+)							neg	HPVint(+)	Not_E1*integration	Not_E6*integration
TCGA-BB-7866-01A	TCGA	HPVint(+)							neg	HPVint(+)	E1*integration	E6*integration
GS18041T	HVC	HPVint(+)							neg	HPVint(+)	E1*integration	E6*integration
GS18069T	HVC	HPVint(+)							neg	HPVint(+)	E1*integration	E6*integration
TCGA-CV-5971-01A	TCGA	HPVint(+)							neg	HPVint(+)	E1*integration	Not_E6*integration
GS18087T	HVC	HPVint(+)							neg	HPVint(+)	E1*integration	E6*integration
HN58	single_cell	HPVint(+)							neg	HPVint(+)	Not_E1*integration	Not_E6*integration
HN63	single_cell	HPVint(+)							neg	HPVint(+)	Not_E1*integration	Not_E6*integration
TCGA-KU-A6H7-01A	TCGA	HPVint(+)							neg	HPVint(+)	E1*integration	Not_E6*integration
HN76	single_cell	HPVint(-)	-0.5267	-0.52649	-0.290301	-0.481379	-0.681853	-0.722401	neg	HPVint(-)	HPVint(-)	HPVint(-)
GS18072T	HVC	HPVint(+)							neg	HPVint(+)	Not_E1*integration	Not_E6*integration
TCGA-MZ-A6I9-01A	TCGA	HPVint(+)							neg	HPVint(+)	E1*integration	E6*integration
130-MCDM-4	cell_line	HPVint(+)							neg	HPVint(+)	E1*integration	E6*integration
TCGA-QK-A6IF-01A	TCGA	HPVint(+)							neg	HPVint(+)	E1*integration	Not_E6*integration
GS18063T	HVC	HPVint(+)							neg	HPVint(+)	E1*integration	E6*integration
HN65	single_cell	HPVint(-)	-1.08027	-1.31388	-1.57762	-0.93943	0.23595	0.269402	neg	HPVint(-)	HPVint(-)	HPVint(-)
TCGA-BA-4077-01B	TCGA	HPVint(+)							neg	HPVint(+)	E1*integration	Not_E6*integration
GS18026T	HVC	HPVint(+)							neg	HPVint(+)	E1*integration	E6*integration
OP34	single_cell	HPVint(+)							neg	HPVint(+)	E1*integration	E6*integration
HN66	single_cell	HPVint(+)							neg	HPVint(+)	Not_E1*integration	E6*integration
GS18061T	HVC	HPVint(+)							neg	HPVint(+)	E1*integration	Not_E6*integration
130-MCDM-3	cell_line	HPVint(+)							neg	HPVint(+)	E1*integration	E6*integration
GS18021T	HVC	HPVint(+)							neg	HPVint(+)	E1*integration	Not_E6*integration
TCGA-CV-6961-01A	TCGA	HPVint(+)							neg	HPVint(+)	E1*integration	E6*integration
3860-SS-14	FFPE	HPVint(+)							neg	HPVint(+)	E1*integration	Not_E6*integration
HN42	single_cell	HPVint(+)							neg	HPVint(+)	E1*integration	E6*integration
TCGA-CN-A49C-01A	TCGA	HPVint(+)							neg	HPVint(+)	E1*integration	E6*integration
GS18014T	HVC	HPVint(+)							neg	HPVint(+)	E1*integration	E6*integration
TCGA-HL-7533-01A	TCGA	HPVint(+)							neg	HPVint(+)	E1*integration	E6*integration
GEX_HN68	single_cell	HPVint(+)							neg	HPVint(+)	E1*integration	E6*integration
TCGA-BB-A6UM-01A	TCGA	HPVint(+)							neg	HPVint(+)	E1*integration	E6*integration
GS18103T	HVC	HPVint(+)							neg	HPVint(+)	E1*integration	Not_E6*integration
TCGA-CN-A6V1-01A	TCGA	HPVint(+)							neg	HPVint(+)	Not_E1*integration	Not_E6*integration
GS18105T	HVC	HPVint(+)							neg	HPVint(+)	Not_E1*integration	Not_E6*integration
GS18051T	HVC	HPVint(+)							neg	HPVint(+)	E1*integration	E6*integration
TCGA-CR-6472-01A	TCGA	HPVint(+)							neg	HPVint(+)	E1*integration	Not_E6*integration
4165-SS-30	FFPE	HPVint(+)							neg	HPVint(+)	E1*integration	Not_E6*integration
TCGA-CN-A499-01A	TCGA	HPVint(+)							neg	HPVint(+)	Not_E1*integration	E6*integration
2536-KZ-28-FS	FFPE	HPVint(+)							neg	HPVint(+)	E1*integration	E6*integration
GS18007T	HVC	HPVint(+)							neg	HPVint(+)	E1*integration	Not_E6*integration
C22	single_cell	HPVint(+)							neg	HPVint(+)	E1*integration	Not_E6*integration
GS18068T	HVC	HPVint(+)							neg	HPVint(+)	E1*integration	E6*integration
GS18020T	HVC	HPVint(+)							neg	HPVint(+)	E1*integration	Not_E6*integration
GS18004T	HVC	HPVint(+)							neg	HPVint(+)	E1*integration	E6*integration
TCGA-CR-6473-01A	TCGA	HPVint(+)							neg	HPVint(+)	E1*integration	E6*integration
GS18005T	HVC	HPVint(+)							neg	HPVint(+)	E1*integration	E6*integration
TCGA-CV-5442-01A	TCGA	HPVint(+)							neg	HPVint(+)	E1*integration	Not_E6*integration
OP35	single_cell	HPVint(+)							neg	HPVint(+)	Not_E1*integration	Not_E6*integration
TCGA-CR-7368-01A	TCGA	HPVint(+)							neg	HPVint(+)	E1*integration	E6*integration
36314	FF	HPVint(+)							neg	HPVint(+)	E1*integration	Not_E6*integration
3687-SS-2	FFPE	HPVint(+)							neg	HPVint(+)	E1*integration	Not_E6*integration
OP33	single_cell	HPVint(+)							neg	HPVint(+)	E1*integration	Not_E6*integration
15912	FF	HPVint(+)							neg	HPVint(+)	E1*integration	E6*integration
36315	FF	HPVint(+)							neg	HPVint(+)	E1*integration	Not_E6*integration
GS18035T	HVC	HPVint(+)							neg	HPVint(+)	E1*integration	E6*integration
TCGA-HD-8314-01A	TCGA	HPVint(+)							neg	HPVint(+)	E1*integration	Not_E6*integration
15925	FF	HPVint(+)							neg	HPVint(+)	E1*integration	Not_E6*integration
HN59	single_cell	HPVint(+)							neg	HPVint(+)	E1*integration	Not_E6*integration
GS18036T	HVC	HPVint(+)							neg	HPVint(+)	E1*integration	Not_E6*integration
OP4	single_cell	HPVint(+)							neg	HPVint(+)	E1*integration	E6*integration
GS18033T	HVC	HPVint(+)							neg	HPVint(+)	E1*integration	E6*integration
GS18029T	HVC	HPVint(+)							neg	HPVint(+)	E1*integration	Not_E6*integration
TCGA-P3-A6SW-01A	TCGA	HPVint(+)							neg	HPVint(+)	E1*integration	Not_E6*integration
GS18027T	HVC	HPVint(+)							neg	HPVint(+)	E1*integration	E6*integration
130-MCDM-5	cell_line	HPVint(+)							neg	HPVint(+)	E1*integration	E6*integration
GS18022T	HVC	HPVint(+)							neg	HPVint(+)	E1*integration	E6*integration
TCGA-CR-7369-01A	TCGA	HPVint(+)							neg	HPVint(+)	E1*integration	E6*integration
TCGA-CV-7406-01A	TCGA	HPVint(+)							neg	HPVint(+)	E1*integration	E6*integration
TCGA-CQ-5323-01A	TCGA	HPVint(+)							neg	HPVint(+)	E1*integration	Not_E6*integration
TCGA-DQ-7591-01A	TCGA	HPVint(+)							neg	HPVint(+)	E1*integration	Not_E6*integration
TCGA-P3-A6T6-01A	TCGA	HPVint(+)							neg	HPVint(+)	E1*integration	Not_E6*integration
TCGA-CR-6471-01A	TCGA	HPVint(+)							neg	HPVint(+)	E1*integration	E6*integration
TCGA-HD-7832-01A	TCGA	HPVint(+)							neg	HPVint(+)	E1*integration	E6*integration
GS18013T	HVC	HPVint(+)							neg	HPVint(+)	E1*integration	Not_E6*integration
