## Supplemental Table3 for "HPV integration in head and neck cancer: downstream splicing events and expression ratios linked with poor outcomes"

### Sheet: Patients_clinical_information
patient_id	cohort	age	gender	race	t_stage	n_stage	m_stage	AJCC8_stage	bmi	smoker	drinker	HPV_int_status_final
1601	UM	50	Male	1	2	2b	0	1	25.143	0	1	HPVint(+)
1697	UM	56	Female	1	2	2b	0	1	20.4035	2	2	HPVint(+)
1896	UM	43	Male	1	1	2b	0	1	23.1044	1	1	HPVint(+)
1979	UM	44	Male	1	1	2b	0	1	36.025	0	2	HPVint-ND
2066	UM	56	Male	1	2	2b	0	1	31.5396	2	1	HPVint(+)
2068	UM	51	Male	1	2	2c	0	2	26.5021	0	1	HPVint(+)
2091	UM	60	Male	1	2	2b	0	1	24.0121	0	1	HPVint(-)
2197	UM	69	Male	1	2	2a	0	1	35.5159	2	1	HPVint-ND
2283	UM	43	Male	1	1	2b	0	1	27.771	0	1	HPVint-ND
2293	UM	61	Male	2	3	2b	0	2	32.1456	0	2	HPVint-ND
2295	UM	50	Male	1	1	2b	0	1	21.7535	1	1	HPVint-ND
2325	UM	52	Male	1	2	2a	0	1	27.7641	2	1	HPVint-ND
2352	UM	54	Male	1	1	2b	0	1	27.8611	0	1	HPVint(+)
2378	UM	55	Male	1	1	2	0	1	29.2545	2	1	HPVint-ND
2431	UM	62	Male	1	1	1	0	1	37.6798	2	1	HPVint(+)
2479	UM	76	Male	1	1	2b	0	1	28.9487	0	1	HPVint(-)
2481	UM	54	Male	1	2	2b	0	1	26.2022	0	1	HPVint(+)
2533	UM	59	Male	1	2	2b	0	1	30.1885	1	1	HPVint(+)
2538	UM	56	Male	1	2	1	0	1	34.215	2	1	HPVint(-)
2555	UM	57	Male	1	4	2c	0	3	35.072	1	1	HPVint(+)
2569	UM	50	Male	6	2	2b	0	1	24.2613	0	1	HPVint(+)
2622	UM	56	Male	1	1	2c	0	2	25.5937	0	2	HPVint(+)
2624	UM	44	Male	1	2	2b	0	1	35.9836	0	1	HPVint(-)
2673	UM	55	Male	1	1	2c	0	2	26.3755	2	1	HPVint-ND
2710	UM	55	Male	1	2	0	0	1	25.1199	0	1	HPVint(+)
2753	UM	72	Male	1	4a	2c	0	3	23.0609	0	1	HPVint-ND
2907	UM	67	Male	1	2	2b	0	1	29.8998	2	2	HPVint(-)
2925	UM	64	Male	1	2	2c	0	2	29.4633	0	1	HPVint(+)
2929	UM	53	Male	1	3	3	0	3	24.0393	1	1	HPVint(+)
2932	UM	55	Male	1	2	2b	0	1	34.2208	1	1	HPVint(+)
2950	UM	60	Male	1	1	2b	0	1	34.372	1	1	HPVint(+)
2997	UM	58	Male	1	4a	3	0	3	23.1598	2	0	HPVint(-)
3012	UM	52	Male	1	2	2b	0	1	29.6228	1	1	HPVint(+)
3065	UM	71	Male	1	2	1	0	1	27.103	1	2	HPVint(+)
3071	UM	58	Male	1	3	0	0	2	40.2119	0	1	HPVint(+)
3075	UM	46	Female	1	2	1	0	1	23.8573	0	1	HPVint(+)
3087	UM	59	Male	1	2	0	0	1	26.7849	2	1	HPVint(-)
3098	UM	59	Female	1	4a	0	0	3	21.157	2	1	HPVint-ND
3115	UM	66	Male	5	4	3	0	3	24.1559	2	2	HPVint(+)
3119	UM	55	Male	1	3	3	0	3	33.192	1	2	HPVint(-)
3140	UM	68	Male	1	2	2c	0	2	26.555	0	1	HPVint(-)
3149	UM	76	Female	1	4	2c	0	3	20.0589	2	0	HPVint(+)
3172	UM	66	Female	1	3	2c	0	2	25.1119	0	0	HPVint(+)
3182	UM	67	Male	1	4	2b	0	3	33.7401	2	2	HPVint(-)
3244	UM	52	Male	1	3	2b	0	2	29.592	2	1	HPVint(+)
3253	UM	52	Male	1	4	3	1	3	23.1044	2	1	HPVint(+)
3286	UM	66	Male	1	4	2b	1	3	26.3675	2	1	HPVint-ND
3312	UM	55	Male	1	2	2	0	2	30.1885	1	1	HPVint-ND
3370	UM	60	Male	1	3	3	0	3	22.4934	2	2	HPVint(-)
3383	UM	67	Male	1	3	2b	0	2	35.8527	2		HPVint(+)
3384	UM	52	Male	1	2	0	0	1	31.2244	0	0	HPVint-ND
3448	UM	57	Female	1	4	2a	0	3	17.6137	0	1	HPVint(+)
3498	UM	69	Female	1	2	2	0	2	38.5036	0	1	HPVint(-)
3540	UM	56	Male	1	1	2a	0	1	40.6404	1	2	HPVint(-)
3542	UM	63	Male	1	4	2b	0	3	29.7472	2	2	HPVint(-)
3556	UM	53	Male	1	1	2b	0	1	30.0164	0	1	HPVint-ND
3614	UM	58	Male	1	1	2a	0	1	24.4456	2	1	HPVint(-)
3620	UM	74	Male	1	4	2b	0	3	28.9008	0	1	HPVint-ND
3626	UM	66	Female	1	1	2a	0	1	34.4613	0	0	HPVint(+)
3666	UM	46	Male	1	1	2b	0	1	31.6924	0	1	HPVint(+)
3692	UM	61.9603	Male		1	3	0	4				HPVint(-)
3705	UM	53	Male	1	3	1	0	2	27.3192	2	1	HPVint(+)
3707	UM	60	Male	1	1	1	0	1	24.4435	2	0	HPVint(+)
3709	UM	75.6331	Male		1	2a	0	1				HPVint(+)
3711	UM	62	Male	1	1	2c	0	2	33.977	0	0	HPVint-ND
3728	UM	54	Male	1	4	2b	0	3	28.4694	1	1	HPVint(-)
3744	UM	68	Male	1	2	2a	0	1	38.5983	2	2	HPVint(+)
3753	UM	77	Male	1	2	2b	0	1	31.0693	0	1	HPVint(-)
3754	UM	59	Male	5	2	2b	0	1	29.8998	2	2	HPVint(-)
GS18001T	HVC		Male									HPVint(+)
GS18002T	HVC		Male									HPVint(+)
GS18003T	HVC		Male									HPVint(-)
GS18004T	HVC		Male									HPVint(+)
GS18005T	HVC		Male									HPVint(+)
GS18006T	HVC		Male									HPVint(+)
GS18007T	HVC		Male									HPVint(+)
GS18008T	HVC		Male									HPVint(-)
GS18009T	HVC		Male									HPVint(-)
GS18010T	HVC		Male									HPVint(+)
GS18011T	HVC		Male									HPVint(-)
GS18012T	HVC		Male									HPVint(-)
GS18013T	HVC		Male									HPVint(+)
GS18014T	HVC		Male									HPVint(+)
GS18015T	HVC		Male									HPVint(-)
GS18016T	HVC		Male									HPVint(-)
GS18017T	HVC		Male									HPVint(-)
GS18018T	HVC		Male									HPVint(+)
GS18019T	HVC		Male									HPVint(+)
GS18020T	HVC		Male									HPVint(+)
GS18021T	HVC		Male									HPVint(+)
GS18022T	HVC		Male									HPVint(+)
GS18023T	HVC		Male									HPVint(+)
GS18026T	HVC		Male									HPVint(+)
GS18027T	HVC		Male									HPVint(+)
GS18028T	HVC		Male									HPVint(+)
GS18029T	HVC		Male									HPVint(+)
GS18030T	HVC		Male									HPVint(-)
GS18031T	HVC		Male									HPVint(-)
GS18033T	HVC		Male									HPVint(+)
GS18034T	HVC		Male									HPVint(-)
GS18035T	HVC		Male									HPVint(+)
GS18036T	HVC		Male									HPVint(+)
GS18037T	HVC		Male									HPVint(-)
GS18038T	HVC		Male									HPVint(-)
GS18039T	HVC		Male									HPVint(+)
GS18040T	HVC		Male									HPVint(-)
GS18041T	HVC		Male									HPVint(+)
GS18043T	HVC		Male									HPVint(-)
GS18044T	HVC		Male									HPVint(-)
GS18046T	HVC		Male									HPVint(-)
GS18047T	HVC		Male									HPVint(+)
GS18048T	HVC		Male									HPVint(+)
GS18049T	HVC		Male									HPVint(-)
GS18051T	HVC		Male									HPVint(+)
GS18052T	HVC		Male									HPVint(+)
GS18053T	HVC		Male									HPVint(-)
GS18059T	HVC		Male									HPVint(+)
GS18061T	HVC		Male									HPVint(+)
GS18062T	HVC		Male									HPVint(+)
GS18063T	HVC		Male									HPVint(+)
GS18065T	HVC		Male									HPVint(-)
GS18066T	HVC		Male									HPVint-ND
GS18067T	HVC		Male									HPVint(-)
GS18068T	HVC		Male									HPVint(+)
GS18069T	HVC		Male									HPVint(+)
GS18070T	HVC		Male									HPVint(+)
GS18071T	HVC		Male									HPVint(+)
GS18072T	HVC		Male									HPVint(+)
GS18074T	HVC		Male									HPVint(+)
GS18076T	HVC		Male									HPVint(+)
GS18078T	HVC		Male									HPVint(+)
GS18079T	HVC		Male									HPVint(-)
GS18081T	HVC		Male									HPVint(+)
GS18082T	HVC		Male									HPVint(-)
GS18085T	HVC		Male									HPVint(-)
GS18087T	HVC		Male									HPVint(+)
GS18088T	HVC		Male									HPVint(+)
GS18091T	HVC		Male									HPVint(-)
GS18092T	HVC		Male									HPVint(+)
GS18093T	HVC		Male									HPVint(-)
GS18094T	HVC		Male									HPVint(+)
GS18095T	HVC		Male									HPVint(-)
GS18096T	HVC		Male									HPVint(-)
GS18097T	HVC		Male									HPVint(+)
GS18098T	HVC		Male									HPVint(-)
GS18099T	HVC		Male									HPVint(-)
GS18101T	HVC		Male									HPVint(-)
GS18102T	HVC		Male									HPVint(-)
GS18103T	HVC		Male									HPVint(+)
GS18105T	HVC		Male									HPVint(+)
GS18108T	HVC		Male									HPVint(-)
GS18109T	HVC		Male									HPVint(+)
TCGA-BA-5153-01A	TCGA	51	Male	1	2	1	0	1		0	2	HPVint-ND
TCGA-BA-5559-01A	TCGA	71	Male	1	3	2b	0	2		0	2	HPVint(+)
TCGA-BA-A4IG-01A	TCGA	77	Male	1	2	2	0	2		0	2	HPVint(+)
TCGA-BA-A4IH-01A	TCGA	57	Male	1	2	2b	0	2		2	2	HPVint(+)
TCGA-BB-4223-01A	TCGA	48	Male	1	3	2b	0	2		0	0	HPVint(-)
TCGA-BB-4225-01A	TCGA	73	Male	1	3	2c	0	2		2	2	HPVint-ND
TCGA-BB-4228-01A	TCGA	50	Male	1	2	0	0	1		2	2	HPVint-ND
TCGA-BB-7861-01A	TCGA	56	Male	1	X	1	0			0	0	HPVint(+)
TCGA-BB-7864-01A	TCGA	61	Male	1	3	2c	0	2		2	2	HPVint(+)
TCGA-BB-7866-01A	TCGA	40	Male	1	3	1	0	2		0	0	HPVint(+)
TCGA-BB-A6UM-01A	TCGA	52	Male	1	2	2b	X			2	0	HPVint(+)
TCGA-CN-4741-01A	TCGA	75	Male	1	4a	0	0	3		2	0	HPVint(+)
TCGA-CN-5374-01A	TCGA	56	Female	1	2	2	0	2		2	0	HPVint-ND
TCGA-CN-A499-01A	TCGA	60	Female	1	1	0	0	1		0	2	HPVint(+)
TCGA-CN-A49C-01A	TCGA	67	Male	1	4a	2b	0	3		2	0	HPVint(+)
TCGA-CN-A6UY-01A	TCGA	57	Male	1	3	2a	0	2		2	0	HPVint(-)
TCGA-CN-A6V1-01A	TCGA	59	Male	1	2	2b	0	2		0	0	HPVint(+)
TCGA-CN-A6V6-01A	TCGA	59	Male	1	2	2b	0	2		2	2	HPVint(-)
TCGA-CN-A6V7-01A	TCGA	40	Male	1	2	2b	0	2		0	0	HPVint(+)
TCGA-CQ-5323-01A	TCGA	82	Male	1	3	0	0	2		2	2	HPVint(+)
TCGA-CR-5243-01A	TCGA	51	Male	1	3	2b	0	2		0	2	HPVint-ND
TCGA-CR-5248-01A	TCGA	53	Male	1	4a	2c	0	3		2	2	HPVint(-)
TCGA-CR-5249-01A	TCGA	35	Female	1	2	0	0	1		0	2	HPVint-ND
TCGA-CR-5250-01A	TCGA	71	Male	1	2	0	0	1		2	2	HPVint-ND
TCGA-CR-6467-01A	TCGA	59	Male	1	2	2b	0	2		2	2	HPVint-ND
TCGA-CR-6470-01A	TCGA	38	Male	1	1	2c	0	2		0	2	HPVint(-)
TCGA-CR-6471-01A	TCGA	58	Male	1	4a	0	0	3		2	2	HPVint(+)
TCGA-CR-6472-01A	TCGA	59	Male	1	2	3	0	3		0	2	HPVint(+)
TCGA-CR-6473-01A	TCGA	68	Male	1	3	2b	0	2		2	2	HPVint(+)
TCGA-CR-6480-01A	TCGA	53	Male	1	2	2a	0	2		0	2	HPVint-ND
TCGA-CR-6481-01A	TCGA	47	Male	1	2	2a	0	2		0	2	HPVint(+)
TCGA-CR-6482-01A	TCGA	62	Male	2	2	2b	0	2		2	2	HPVint-ND
TCGA-CR-6487-01A	TCGA	50	Male	1	2	0	0	1		2	2	HPVint(+)
TCGA-CR-7368-01A	TCGA	54	Male	1	4a	0	0	3		2	2	HPVint(+)
TCGA-CR-7369-01A	TCGA	59	Male	1	4a	0	0	3		2	2	HPVint(+)
TCGA-CR-7385-01A	TCGA	42	Male	1	2	2b	0	2		2	2	HPVint(+)
TCGA-CR-7404-01A	TCGA	53	Male	1	3	2b	0	2		0	2	HPVint(-)
TCGA-CV-5442-01A	TCGA	76	Female	1	4a	2b	0	3		0	0	HPVint(+)
TCGA-CV-5443-01A	TCGA	63	Male	2	3	1	0	2		0	2	HPVint(+)
TCGA-CV-5971-01A	TCGA	60	Male	1	2	2b	0	2		0	2	HPVint(+)
TCGA-CV-6433-01A	TCGA	57	Male	1	2	0	0	1		0	2	HPVint-ND
TCGA-CV-6939-01A	TCGA	60	Male	1	4a	1	0	3		0	0	HPVint(+)
TCGA-CV-6961-01A	TCGA	61	Male	1	2	0	0	1		2	2	HPVint(+)
TCGA-CV-7100-01A	TCGA	66	Male	1	2	0	0	1		2	0	HPVint(+)
TCGA-CV-7406-01A	TCGA	49	Male	1	2	0	0	1		2	2	HPVint(+)
TCGA-DQ-7590-01A	TCGA	51	Male	1	1	2b	0	2		2	2	HPVint(-)
TCGA-DQ-7591-01A	TCGA	62	Male	1	4a	2b	0	3		2	2	HPVint(+)
TCGA-DQ-7593-01A	TCGA	58	Male	1	4a	1	0	3		2	2	HPVint(-)
TCGA-DQ-7594-01A	TCGA	47	Male	1	4a	3	0	3		0	2	HPVint(-)
TCGA-DQ-7596-01A	TCGA	48	Male	1	2	2a	0	2		0	2	HPVint(+)
TCGA-H7-A76A-01A	TCGA	57	Male	1	2	2b	0	2		2	2	HPVint(-)
TCGA-HD-7754-01A	TCGA	69	Male	1	2	2b	0	2		2	2	HPVint(+)
TCGA-HD-7832-01A	TCGA	52	Male	1	4a	2	0	3		2	2	HPVint(+)
TCGA-HD-8314-01A	TCGA	58	Male	1	1	1	0	1		0	0	HPVint(+)
TCGA-HD-A634-01A	TCGA	56	Male	1	3	1	0	2		2	2	HPVint(+)
TCGA-HL-7533-01A	TCGA	65	Male	1	2	2b	0	2		2	2	HPVint(+)
TCGA-IQ-A61I-01A	TCGA	63	Male	2	1	2a	0	2		0	0	HPVint(+)
TCGA-KU-A6H7-01A	TCGA	55	Female	1	2	2a	0	2		2	2	HPVint(+)
TCGA-MZ-A5BI-01A	TCGA	53	Male	1	2	2b	0	2		0	2	HPVint(+)
TCGA-MZ-A6I9-01A	TCGA	68	Male	1	4a	2b	0	3		2	2	HPVint(+)
TCGA-P3-A5Q5-01A	TCGA	54	Male	1	X	2	0			2	2	HPVint(+)
TCGA-P3-A5QE-01A	TCGA	49	Male	1	1	1	0	1		0	2	HPVint(-)
TCGA-P3-A5QF-01A	TCGA	49	Male	1	4	2b	0	3		0	0	HPVint(+)
TCGA-P3-A6SW-01A	TCGA	50	Male	1	4	2b	0	3		2	2	HPVint(+)
TCGA-P3-A6T6-01A	TCGA	53	Male	1	4	0	0	3		0	2	HPVint(+)
TCGA-QK-A6IF-01A	TCGA	61	Male	1	1	2b	0	2		0	2	HPVint(+)
TCGA-QK-A6V9-01A	TCGA	56	Male	1	2	0	0	1		0	0	HPVint(-)
TCGA-RS-A6TP-01A	TCGA	58	Male	1	2	0	0	1		2	2	HPVint(-)
TCGA-T2-A6X0-01A	TCGA	49	Male	1	1	2a	0	2		2	2	HPVint(+)
TCGA-TN-A7HI-01A	TCGA	56	Male	1	1	0	0	1		2	2	HPVint(+)
TCGA-TN-A7HL-01A	TCGA	59	Male	1	4a	X	0			2	2	HPVint(-)
TCGA-UP-A6WW-01A	TCGA	58	Male	1	2	2c	X			0	2	HPVint(-)
C22	single_cell				2	2						HPVint(+)
C43	single_cell				3	0						HPVint(+)
C46	single_cell				2	1						HPVint(-)
HN33	single_cell	80	Male							0		HPVint(-)
HN42	single_cell	67	Male							0		HPVint(+)
HN50	single_cell	76	Male							2		HPVint(+)
HN58	single_cell	67	Male							2		HPVint(+)
HN59	single_cell	60	Male							0		HPVint(+)
HN63	single_cell	76	Male							0		HPVint(+)
HN66	single_cell	73	Male							0		HPVint(+)
HN68	single_cell	70	Male							0		HPVint(+)
HN76	single_cell	32	Male							0		HPVint(-)
OP17	single_cell	49	Male		2	3	0			0	2	HPVint(+)
OP20	single_cell	55	Male		1	1	0			1	0	HPVint(+)
OP33	single_cell	56	Male		1	1	0			2	2	HPVint(+)
OP34	single_cell	74	Male		2	1	0			0	0	HPVint(+)
OP35	single_cell	57	Male		1	1	0			2	2	HPVint(+)
OP4	single_cell	69	Male		2	1	0			2	2	HPVint(+)
OP5	single_cell	58	Male		3	1	0			1	0	HPVint(-)
OP6	single_cell	60	Female		3	0	0			2	2	HPVint(+)
