## Supplemental Table5 for "HPV integration in head and neck cancer: downstream splicing events and expression ratios linked with poor outcomes"

### Sheet: samples_ImmunOncoscore
samples	ImmunOnco_score	Short_ImmunOnco_score
15911	2.0996	2.01654
15912	-2.15602	-1.8008
15914	3.229	3.19518
15915	2.71624	2.64779
15916	2.56822	2.28871
15917	2.52524	2.17904
15922	1.95938	1.80943
15925	-0.808049	-0.674424
36304	1.86229	1.8727
36305	2.09012	1.84483
36306	2.43414	2.17534
36308	2.21335	1.69363
36311	2.17152	2.15294
36313	0.402454	0.562712
36314	-0.356431	0.0309603
36315	-2.47841	-2.0346
36316	2.30314	1.85725
36321	1.93002	1.81954
3687-SS-10	4.4672	4.91882
3687-SS-11	3.57549	3.51446
3687-SS-14	1.89898	1.88078
3687-SS-15	3.3913	3.24624
3687-SS-16	3.75635	3.55288
3687-SS-18	3.66512	3.44038
3687-SS-1	3.10463	2.94358
3687-SS-24	4.08591	3.68404
3687-SS-25	3.13712	2.91469
3687-SS-27	3.59354	3.35336
3687-SS-2	-2.29111	-1.55334
3687-SS-33	3.28243	3.5547
3687-SS-7	3.61161	3.53062
3687-SS-8	3.62082	3.79833
3687-SS-9	3.91523	3.98185
3860-SS-12	2.80079	3.0567
3860-SS-14	3.03444	2.79956
3860-SS-18	3.79594	3.57405
3860-SS-5	3.98972	4.04577
3860-SS-7	3.41345	3.09595
3860-SS-8	3.17968	3.42994
3860-SS-9	3.04186	3.11744
4165-SS-11	3.68597	3.29828
4165-SS-13	3.56808	3.36098
4165-SS-17	4.34746	4.15843
4165-SS-19	3.08826	2.797
4165-SS-20	4.06863	3.59411
4165-SS-22	5.10046	4.77761
4165-SS-24	4.28019	4.26558
4165-SS-25	4.47537	4.20154
4165-SS-26	3.79849	3.46446
4165-SS-27	3.72183	3.52237
4165-SS-28	3.39304	3.16296
4165-SS-29	3.60023	2.88276
4165-SS-2	3.43636	3.00428
4165-SS-30	1.43508	1.42513
4165-SS-31	3.35786	2.76755
4165-SS-32	2.46333	2.66822
4165-SS-33	3.60159	3.37284
4165-SS-34	2.54187	2.13509
4165-SS-36	3.86571	3.57845
4165-SS-37	3.49476	3.0719
4165-SS-41	3.91765	3.29834
4165-SS-43	4.06684	4.03918
4165-SS-44	1.36257	1.40244
4165-SS-45	3.24536	2.90165
4165-SS-46	3.33533	3.39845
4165-SS-47	3.55324	3.23139
4165-SS-48	3.32558	2.56584
4165-SS-49	3.77943	3.63832
4165-SS-8	4.03108	4.02274
4165-SS-9	4.08451	4.83978
2536-KZ-10-FS	3.55295	3.75066
2536-KZ-14-FS	3.25837	2.26928
2536-KZ-17-FS	3.68021	3.33955
2536-KZ-18-FS	3.51193	3.32438
2536-KZ-1-FS	-0.187002	0.392346
2536-KZ-23-FS	3.56819	3.03852
2536-KZ-28-FS	2.23585	2.56289
2536-KZ-33-FS	3.68359	3.60401
2536-KZ-34-FS	3.23874	2.97249
2536-KZ-7-FS	3.11713	2.77976
EGAF00002192377_GS18085T	1.97738	2.22802
EGAF00002192379_GS18087T	0.796642	1.86281
EGAF00002192380_GS18088T	1.52271	2.55141
EGAF00002192383_GS18091T	1.08232	1.47948
EGAF00002192384_GS18092T	1.0864	1.63029
EGAF00002192385_GS18093T	2.30359	2.12273
EGAF00002192386_GS18094T	1.32277	1.95673
EGAF00002192387_GS18095T	1.10458	1.6561
EGAF00002192388_GS18096T	1.19964	1.72849
EGAF00002192389_GS18097T	2.5083	2.24892
EGAF00002192390_GS18098T	1.81514	2.20313
EGAF00002192391_GS18099T	1.66586	1.84812
EGAF00002192393_GS18101T	1.07501	1.49262
EGAF00002192394_GS18102T	0.790787	0.971188
EGAF00002192395_GS18103T	-0.933485	0.656516
EGAF00002192397_GS18105T	0.486536	1.06314
EGAF00002192400_GS18108T	1.92868	1.82616
EGAF00002192401_GS18109T	0.785153	1.07382
EGAF00002192405_GS18001T	1.59851	1.58875
EGAF00002192406_GS18002T	1.64379	1.86167
EGAF00002192407_GS18003T	1.48543	1.47605
EGAF00002192408_GS18004T	0.409111	1.98273
EGAF00002192409_GS18005T	1.69776	2.04361
EGAF00002192410_GS18006T	1.5101	1.81809
EGAF00002192411_GS18007T	-0.353156	0.438992
EGAF00002192412_GS18008T	1.20103	1.33502
EGAF00002192413_GS18009T	1.54031	1.48832
EGAF00002192414_GS18010T	1.58268	1.74533
EGAF00002192415_GS18011T	0.072165	-0.0414176
EGAF00002192416_GS18012T	1.81295	2.00635
EGAF00002192417_GS18013T	-1.74688	0.210878
EGAF00002192418_GS18014T	-0.17022	0.0737204
EGAF00002192419_GS18015T	1.61479	1.79454
EGAF00002192420_GS18016T	1.12984	1.67484
EGAF00002192421_GS18017T	1.83704	1.71406
EGAF00002192422_GS18018T	1.56233	1.80599
EGAF00002192423_GS18019T	0.788354	1.39933
EGAF00002192424_GS18020T	-2.64309	-2.48536
EGAF00002192425_GS18021T	-1.07519	-0.58241
EGAF00002192426_GS18022T	-4.30993	-1.75489
EGAF00002192427_GS18023T	0.516828	0.797854
EGAF00002192430_GS18026T	0.371771	1.62051
EGAF00002192431_GS18027T	-0.259681	-0.185913
EGAF00002192432_GS18028T	0.72112	0.894763
EGAF00002192433_GS18029T	-1.5816	-1.47316
EGAF00002192434_GS18030T	1.7409	1.66258
EGAF00002192435_GS18031T	1.82386	1.74257
EGAF00002192437_GS18033T	-0.481835	0.957654
EGAF00002192438_GS18034T	1.01263	1.53815
EGAF00002192439_GS18035T	-0.987846	1.02881
EGAF00002192440_GS18036T	-0.0662369	0.0109939
EGAF00002192441_GS18037T	1.25241	1.69008
EGAF00002192442_GS18038T	0.978822	1.08552
EGAF00002192443_GS18039T	2.56314	2.30772
EGAF00002192444_GS18040T	1.3788	1.9885
EGAF00002192445_GS18041T	-0.0863941	0.503725
EGAF00002192447_GS18043T	2.0576	1.99339
EGAF00002192448_GS18044T	1.32727	1.60669
EGAF00002192450_GS18046T	2.02656	1.89877
EGAF00002192451_GS18047T	2.02373	2.10399
EGAF00002192452_GS18048T	1.45595	1.65509
EGAF00002192453_GS18049T	1.65547	1.81663
EGAF00002192455_GS18051T	0.529801	1.96661
EGAF00002192456_GS18052T	1.38684	1.68288
EGAF00002192457_GS18053T	2.13165	1.98827
EGAF00002192462_GS18059T	1.10404	1.52732
EGAF00002192464_GS18061T	0.660146	1.02546
EGAF00002192465_GS18062T	1.08031	1.11446
EGAF00002192466_GS18063T	0.544676	0.696374
EGAF00002192468_GS18065T	1.33814	1.58578
EGAF00002192469_GS18066T	2.50578	2.30219
EGAF00002192470_GS18067T	1.56866	1.8059
EGAF00002192471_GS18068T	-0.70127	0.542356
EGAF00002192472_GS18069T	0.580751	1.37078
EGAF00002192473_GS18070T	0.894016	1.54617
EGAF00002192474_GS18071T	2.05012	1.93394
EGAF00002192475_GS18072T	-0.970588	-0.603126
EGAF00002192477_GS18074T	1.5325	1.90689
EGAF00002192479_GS18076T	1.38651	2.02876
EGAF00002192480_GS18078T	1.42847	2.01441
EGAF00002192481_GS18079T	2.76771	2.5489
EGAF00002192483_GS18081T	1.76361	1.96044
EGAF00002192484_GS18082T	1.20154	2.03133
TCGA-BA-4077-01B	-1.64404	-1.74653
TCGA-BA-5153-01A	1.35732	1.26245
TCGA-BA-5559-01A	1.43548	1.25213
TCGA-BA-A4IG-01A	1.68322	1.59694
TCGA-BA-A4IH-01A	2.13964	2.21606
TCGA-BB-4223-01A	1.62991	1.60976
TCGA-BB-4225-01A	0.495329	-0.0615792
TCGA-BB-4228-01A	1.09129	0.95668
TCGA-BB-7861-01A	0.727493	0.740191
TCGA-BB-7864-01A	#NUM!	#NUM!
TCGA-BB-7866-01A	1.54278	1.26619
TCGA-BB-A6UM-01A	-2.78032	-2.67226
TCGA-CN-4741-01A	0.343447	0.314483
TCGA-CN-5374-01A	2.01322	1.81721
TCGA-CN-A499-01A	-1.43885	-1.50549
TCGA-CN-A49C-01A	-2.18641	-2.30576
TCGA-CN-A6UY-01A	2.74543	2.19953
TCGA-CN-A6V1-01A	2.20696	1.88136
TCGA-CN-A6V6-01A	1.75088	1.54146
TCGA-CN-A6V7-01A	-0.261287	-0.538813
TCGA-CQ-5323-01A	-3.68068	-3.50769
TCGA-CR-5243-01A	1.35491	1.17283
TCGA-CR-5248-01A	1.74547	1.45973
TCGA-CR-5249-01A	1.55295	1.37649
TCGA-CR-5250-01A	1.54571	1.38799
TCGA-CR-6467-01A	1.6333	1.0196
TCGA-CR-6470-01A	1.66237	1.59209
TCGA-CR-6471-01A	-6.48091	-6.73214
TCGA-CR-6472-01A	-0.411955	-0.537429
TCGA-CR-6473-01A	-3.67934	-3.55956
TCGA-CR-6480-01A	1.5726	1.45986
TCGA-CR-6481-01A	1.38883	1.32367
TCGA-CR-6482-01A	1.31788	1.22588
TCGA-CR-6487-01A	1.17257	0.970936
TCGA-CR-7368-01A	-3.5703	-3.53384
TCGA-CR-7369-01A	-3.29032	-3.06502
TCGA-CR-7385-01A	1.3607	1.2027
TCGA-CR-7404-01A	1.52747	1.40698
TCGA-CV-5442-01A	-1.28421	-1.29855
TCGA-CV-5443-01A	1.66053	1.38108
TCGA-CV-5971-01A	-0.5025	-0.509155
TCGA-CV-6433-01A	2.06679	1.79736
TCGA-CV-6939-01A	0.982302	0.538332
TCGA-CV-6961-01A	0.00697834	0.131012
TCGA-CV-7100-01A	1.27907	0.684323
TCGA-CV-7406-01A	-2.1004	-1.88511
TCGA-DQ-7590-01A	1.9308	1.76224
TCGA-DQ-7591-01A	-6.1812	-5.99575
TCGA-DQ-7593-01A	1.99207	1.73073
TCGA-DQ-7594-01A	2.10325	1.83966
TCGA-DQ-7596-01A	1.68871	1.40374
TCGA-H7-A76A-01A	2.46699	2.49717
TCGA-HD-7754-01A	1.02316	0.904297
TCGA-HD-7832-01A	-2.71719	-2.87116
TCGA-HD-8314-01A	-3.26717	-2.96743
TCGA-HD-A634-01A	3.79124	2.48621
TCGA-HL-7533-01A	-1.4744	-1.37445
TCGA-IQ-A61I-01A	2.60176	1.68764
TCGA-KU-A6H7-01A	-1.18921	-1.45471
TCGA-MZ-A5BI-01A	1.7663	1.17543
TCGA-MZ-A6I9-01A	-0.936912	-1.16247
TCGA-P3-A5Q5-01A	3.14228	2.87508
TCGA-P3-A5QE-01A	1.88969	1.74418
TCGA-P3-A5QF-01A	1.81781	1.63695
TCGA-P3-A6SW-01A	-3.36923	-3.43864
TCGA-P3-A6T6-01A	0.577847	0.447113
TCGA-QK-A6IF-01A	1.00177	1.00841
TCGA-QK-A6V9-01A	2.07012	2.08931
TCGA-RS-A6TP-01A	1.68092	1.60266
TCGA-T2-A6X0-01A	1.12931	1.09521
TCGA-TN-A7HI-01A	0.431109	-0.69463
TCGA-TN-A7HL-01A	3.02358	2.58623
TCGA-UP-A6WW-01A	2.45473	2.25808
130-MCDM-3	-1.31531	0.252063
130-MCDM-4	-0.777178	0.220736
130-MCDM-5	-3.35591	-1.16245
C22	-1.24793	-1.99639
C43	6.74018	2.38577
C46	5.22379	2.67307
C57	6.46388	2.63405
OP17	6.44821	2.27338
OP20	4.09903	1.15448
OP33	-0.510962	#NUM!
OP34	0.405218	-0.839296
OP35	0.242977	#NUM!
OP4	-2.06178	#NUM!
OP5	4.99448	1.98685
OP6	4.45189	2.13798
GEX_HN50	0.40047	1.40464
GEX_HN68	-3.49699	-2.47259
HN33	-0.0873288	0.0185518
HN42	-2.3441	-0.551433
HN58	-0.269937	1.16977
HN59	-1.45235	0.203795
HN63	-0.284071	0.441977
HN65	-1.34831	0.0184569
HN66	-1.85719	-0.870923
HN76	-0.364777	0.225057

### Sheet: patients_ImmunOncoscore
samples	sporeID	full_immunooncoscore	partial_immunooncoscore
2536-KZ-14-FS	3626	3.25837	2.26928
OP17	OP17	6.44821	2.27338
C57	C57	6.46388	2.63405
C43	C43	6.74018	2.38577
TCGA-TN-A7HL-01A	TCGA-TN-A7HL-01A	3.02358	2.58623
C46	C46	5.22379	2.67307
TCGA-CN-A6UY-01A	TCGA-CN-A6UY-01A	2.74543	2.19953
OP5	OP5	4.99448	1.98685
15914	2533	3.229	3.19518
GS18079T	GS18079T	2.76771	2.5489
4165-SS-29	2622	3.60023	2.88276
2536-KZ-23-FS	3754	3.56819	3.03852
OP6	OP6	4.45189	2.13798
TCGA-HD-A634-01A	TCGA-HD-A634-01A	3.79124	2.48621
15917	2569	2.52524	2.17904
15916	2555	2.56822	2.28871
TCGA-UP-A6WW-01A	TCGA-UP-A6WW-01A	2.45473	2.25808
GS18066T	GS18066T	2.50578	2.30219
4165-SS-22	3753	5.10046	4.77761
4165-SS-20	2295	4.06863	3.59411
3687-SS-24	3140	4.08591	3.68404
GS18097T	GS18097T	2.5083	2.24892
GS18039T	GS18039T	2.56314	2.30772
TCGA-IQ-A61I-01A	TCGA-IQ-A61I-01A	2.60176	1.68764
36316	3383	2.30314	1.85725
15915	2538	2.71624	2.64779
36308	3115	2.21335	1.69363
4165-SS-11	3620	3.68597	3.29828
36306	3087	2.43414	2.17534
4165-SS-48	1896	3.32558	2.56584
TCGA-H7-A76A-01A	TCGA-H7-A76A-01A	2.46699	2.49717
4165-SS-28	2378	3.39304	3.16296
GS18093T	GS18093T	2.30359	2.12273
TCGA-CV-6433-01A	TCGA-CV-6433-01A	2.06679	1.79736
TCGA-CR-6467-01A	TCGA-CR-6467-01A	1.6333	1.0196
4165-SS-36	2753	3.86571	3.57845
3687-SS-7	3692	3.61161	3.53062
3860-SS-7	3556	3.41345	3.09595
4165-SS-26	2091	3.79849	3.46446
2536-KZ-17-FS	3071	3.68021	3.33955
TCGA-DQ-7594-01A	TCGA-DQ-7594-01A	2.10325	1.83966
36305	3065	2.09012	1.84483
4165-SS-47	3728	3.55324	3.23139
TCGA-MZ-A5BI-01A	TCGA-MZ-A5BI-01A	1.7663	1.17543
3687-SS-15	3384	3.3913	3.24624
GS18071T	GS18071T	2.05012	1.93394
4165-SS-13	3542	3.56808	3.36098
TCGA-DQ-7593-01A	TCGA-DQ-7593-01A	1.99207	1.73073
15911	2479	2.0996	2.01654
TCGA-CN-5374-01A	TCGA-CN-5374-01A	2.01322	1.81721
GS18053T	GS18053T	2.13165	1.98827
4165-SS-31	2932	3.35786	2.76755
TCGA-DQ-7590-01A	TCGA-DQ-7590-01A	1.9308	1.76224
4165-SS-45	3614	3.24536	2.90165
4165-SS-41	1697	3.91765	3.29834
GS18046T	GS18046T	2.02656	1.89877
3860-SS-5	2197	3.98972	4.04577
TCGA-CV-5443-01A	TCGA-CV-5443-01A	1.66053	1.38108
TCGA-CR-5248-01A	TCGA-CR-5248-01A	1.74547	1.45973
TCGA-P3-A5QE-01A	TCGA-P3-A5QE-01A	1.88969	1.74418
TCGA-DQ-7596-01A	TCGA-DQ-7596-01A	1.68871	1.40374
36311	3182	2.17152	2.15294
3687-SS-18	2624	3.66512	3.44038
36321	3448	1.93002	1.81954
4165-SS-24	1601	4.28019	4.26558
TCGA-QK-A6V9-01A	TCGA-QK-A6V9-01A	2.07012	2.08931
TCGA-CN-A6V6-01A	TCGA-CN-A6V6-01A	1.75088	1.54146
GS18108T	GS18108T	1.92868	1.82616
4165-SS-33	1979	3.60159	3.37284
4165-SS-25	2068	4.47537	4.20154
4165-SS-17	3709	4.34746	4.15843
4165-SS-43	3098	4.06684	4.03918
3860-SS-18	3711	3.79594	3.57405
3687-SS-25	3312	3.13712	2.91469
GS18017T	GS18017T	1.83704	1.71406
15922	2907	1.95938	1.80943
GS18043T	GS18043T	2.0576	1.99339
TCGA-CR-5249-01A	TCGA-CR-5249-01A	1.55295	1.37649
TCGA-BA-A4IG-01A	TCGA-BA-A4IG-01A	1.68322	1.59694
TCGA-RS-A6TP-01A	TCGA-RS-A6TP-01A	1.68092	1.60266
3687-SS-10	2950	4.4672	4.91882
4165-SS-27	2325	3.72183	3.52237
4165-SS-8	3286	4.03108	4.02274
3860-SS-8	2293	3.17968	3.42994
OP20	OP20	4.09903	1.15448
4165-SS-19	2283	3.08826	2.797
GS18085T	GS18085T	1.97738	2.22802
TCGA-CR-5250-01A	TCGA-CR-5250-01A	1.54571	1.38799
TCGA-CV-7100-01A	TCGA-CV-7100-01A	1.27907	0.684323
3687-SS-1	2925	3.10463	2.94358
2536-KZ-18-FS	3119	3.51193	3.32438
GS18009T	GS18009T	1.54031	1.48832
3687-SS-9	3012	3.91523	3.98185
TCGA-CR-6470-01A	TCGA-CR-6470-01A	1.66237	1.59209
4165-SS-9	3666	4.08451	4.83978
TCGA-CR-6480-01A	TCGA-CR-6480-01A	1.5726	1.45986
TCGA-BB-4223-01A	TCGA-BB-4223-01A	1.62991	1.60976
TCGA-CR-7404-01A	TCGA-CR-7404-01A	1.52747	1.40698
36304	2997	1.86229	1.8727
TCGA-BA-A4IH-01A	TCGA-BA-A4IH-01A	2.13964	2.21606
TCGA-CR-5243-01A	TCGA-CR-5243-01A	1.35491	1.17283
3687-SS-33	3498	3.28243	3.5547
GS18030T	GS18030T	1.7409	1.66258
3687-SS-16	3540	3.75635	3.55288
GS18012T	GS18012T	1.81295	2.00635
3687-SS-27	3370	3.59354	3.35336
GS18031T	GS18031T	1.82386	1.74257
TCGA-CR-6481-01A	TCGA-CR-6481-01A	1.38883	1.32367
GS18003T	GS18003T	1.48543	1.47605
3687-SS-11	3744	3.57549	3.51446
GS18015T	GS18015T	1.61479	1.79454
TCGA-CR-6482-01A	TCGA-CR-6482-01A	1.31788	1.22588
GS18081T	GS18081T	1.76361	1.96044
GS18047T	GS18047T	2.02373	2.10399
GS18001T	GS18001T	1.59851	1.58875
TCGA-BA-5153-01A	TCGA-BA-5153-01A	1.35732	1.26245
GS18010T	GS18010T	1.58268	1.74533
3860-SS-9	2673	3.04186	3.11744
TCGA-CV-6939-01A	TCGA-CV-6939-01A	0.982302	0.538332
TCGA-BB-4228-01A	TCGA-BB-4228-01A	1.09129	0.95668
GS18098T	GS18098T	1.81514	2.20313
GS18049T	GS18049T	1.65547	1.81663
GS18099T	GS18099T	1.66586	1.84812
3687-SS-8	3172	3.62082	3.79833
TCGA-BB-4225-01A	TCGA-BB-4225-01A	0.495329	-0.0615792
GS18018T	GS18018T	1.56233	1.80599
GS18067T	GS18067T	1.56866	1.8059
GS18002T	GS18002T	1.64379	1.86167
TCGA-CR-6487-01A	TCGA-CR-6487-01A	1.17257	0.970936
4165-SS-34	2066	2.54187	2.13509
TCGA-BA-5559-01A	TCGA-BA-5559-01A	1.43548	1.25213
GS18074T	GS18074T	1.5325	1.90689
4165-SS-49	3149	3.77943	3.63832
GS18052T	GS18052T	1.38684	1.68288
GS18038T	GS18038T	0.978822	1.08552
GS18065T	GS18065T	1.33814	1.58578
GS18048T	GS18048T	1.45595	1.65509
GS18044T	GS18044T	1.32727	1.60669
GS18008T	GS18008T	1.20103	1.33502
TCGA-CR-7385-01A	TCGA-CR-7385-01A	1.3607	1.2027
TCGA-T2-A6X0-01A	TCGA-T2-A6X0-01A	1.12931	1.09521
GS18062T	GS18062T	1.08031	1.11446
TCGA-HD-7754-01A	TCGA-HD-7754-01A	1.02316	0.904297
GS18059T	GS18059T	1.10404	1.52732
TCGA-P3-A5QF-01A	TCGA-P3-A5QF-01A	1.81781	1.63695
TCGA-BB-7861-01A	TCGA-BB-7861-01A	0.727493	0.740191
GS18006T	GS18006T	1.5101	1.81809
GS18040T	GS18040T	1.3788	1.9885
TCGA-BB-7864-01A	TCGA-BB-7864-01A	#NUM!	#NUM!
GS18101T	GS18101T	1.07501	1.49262
GS18102T	GS18102T	0.790787	0.971188
TCGA-TN-A7HI-01A	TCGA-TN-A7HI-01A	0.431109	-0.69463
TCGA-P3-A5Q5-01A	TCGA-P3-A5Q5-01A	3.14228	2.87508
GS18094T	GS18094T	1.32277	1.95673
GS18096T	GS18096T	1.19964	1.72849
GS18076T	GS18076T	1.38651	2.02876
GS18091T	GS18091T	1.08232	1.47948
GS18109T	GS18109T	0.785153	1.07382
GS18095T	GS18095T	1.10458	1.6561
GS18078T	GS18078T	1.42847	2.01441
GS18016T	GS18016T	1.12984	1.67484
4165-SS-46	3707	3.33533	3.39845
GS18082T	GS18082T	1.20154	2.03133
GEX_HN50	GEX_HN50	0.40047	1.40464
GS18037T	GS18037T	1.25241	1.69008
TCGA-CN-4741-01A	TCGA-CN-4741-01A	0.343447	0.314483
GS18028T	GS18028T	0.72112	0.894763
GS18034T	GS18034T	1.01263	1.53815
GS18088T	GS18088T	1.52271	2.55141
GS18070T	GS18070T	0.894016	1.54617
GS18019T	GS18019T	0.788354	1.39933
GS18092T	GS18092T	1.0864	1.63029
3687-SS-14	2431	1.89898	1.88078
GS18023T	GS18023T	0.516828	0.797854
36313	3230	0.402454	0.562712
HN33	HN33	-0.0873288	0.0185518
GS18011T	GS18011T	0.072165	-0.0414176
TCGA-CN-A6V7-01A	TCGA-CN-A6V7-01A	-0.261287	-0.538813
TCGA-BB-7866-01A	TCGA-BB-7866-01A	1.54278	1.26619
GS18041T	GS18041T	-0.0863941	0.503725
GS18069T	GS18069T	0.580751	1.37078
TCGA-CV-5971-01A	TCGA-CV-5971-01A	-0.5025	-0.509155
GS18087T	GS18087T	0.796642	1.86281
HN58	HN58	-0.269937	1.16977
HN63	HN63	-0.284071	0.441977
TCGA-KU-A6H7-01A	TCGA-KU-A6H7-01A	-1.18921	-1.45471
HN76	HN76	-0.364777	0.225057
GS18072T	GS18072T	-0.970588	-0.603126
TCGA-MZ-A6I9-01A	TCGA-MZ-A6I9-01A	-0.936912	-1.16247
130-MCDM-4	130-MCDM-4	-0.777178	0.220736
TCGA-QK-A6IF-01A	TCGA-QK-A6IF-01A	1.00177	1.00841
GS18063T	GS18063T	0.544676	0.696374
HN65	HN65	-1.34831	0.0184569
TCGA-BA-4077-01B	TCGA-BA-4077-01B	-1.64404	-1.74653
GS18026T	GS18026T	0.371771	1.62051
OP34	OP34	0.405218	-0.839296
HN66	HN66	-1.85719	-0.870923
GS18061T	GS18061T	0.660146	1.02546
130-MCDM-3	130-MCDM-3	-1.31531	0.252063
GS18021T	GS18021T	-1.07519	-0.58241
TCGA-CV-6961-01A	TCGA-CV-6961-01A	0.00697834	0.131012
3860-SS-14	3705	3.03444	2.79956
HN42	HN42	-2.3441	-0.551433
TCGA-CN-A49C-01A	TCGA-CN-A49C-01A	-2.18641	-2.30576
GS18014T	GS18014T	-0.17022	0.0737204
TCGA-HL-7533-01A	TCGA-HL-7533-01A	-1.4744	-1.37445
GEX_HN68	GEX_HN68	-3.49699	-2.47259
TCGA-BB-A6UM-01A	TCGA-BB-A6UM-01A	-2.78032	-2.67226
GS18103T	GS18103T	-0.933485	0.656516
TCGA-CN-A6V1-01A	TCGA-CN-A6V1-01A	2.20696	1.88136
GS18105T	GS18105T	0.486536	1.06314
GS18051T	GS18051T	0.529801	1.96661
TCGA-CR-6472-01A	TCGA-CR-6472-01A	-0.411955	-0.537429
4165-SS-30	2710	1.43508	1.42513
TCGA-CN-A499-01A	TCGA-CN-A499-01A	-1.43885	-1.50549
2536-KZ-28-FS	3075	2.23585	2.56289
GS18007T	GS18007T	-0.353156	0.438992
C22	C22	-1.24793	-1.99639
GS18068T	GS18068T	-0.70127	0.542356
GS18020T	GS18020T	-2.64309	-2.48536
GS18004T	GS18004T	0.409111	1.98273
TCGA-CR-6473-01A	TCGA-CR-6473-01A	-3.67934	-3.55956
GS18005T	GS18005T	1.69776	2.04361
TCGA-CV-5442-01A	TCGA-CV-5442-01A	-1.28421	-1.29855
OP35	OP35	0.242977	#NUM!
TCGA-CR-7368-01A	TCGA-CR-7368-01A	-3.5703	-3.53384
36314	3244	-0.356431	0.0309603
3687-SS-2	2352	-2.29111	-1.55334
OP33	OP33	-0.510962	#NUM!
15912	2481	-2.15602	-1.8008
36315	3253	-2.47841	-2.0346
GS18035T	GS18035T	-0.987846	1.02881
TCGA-HD-8314-01A	TCGA-HD-8314-01A	-3.26717	-2.96743
15925	2929	-0.808049	-0.674424
HN59	HN59	-1.45235	0.203795
GS18036T	GS18036T	-0.0662369	0.0109939
OP4	OP4	-2.06178	#NUM!
GS18033T	GS18033T	-0.481835	0.957654
GS18029T	GS18029T	-1.5816	-1.47316
TCGA-P3-A6SW-01A	TCGA-P3-A6SW-01A	-3.36923	-3.43864
GS18027T	GS18027T	-0.259681	-0.185913
130-MCDM-5	130-MCDM-5	-3.35591	-1.16245
GS18022T	GS18022T	-4.30993	-1.75489
TCGA-CR-7369-01A	TCGA-CR-7369-01A	-3.29032	-3.06502
TCGA-CV-7406-01A	TCGA-CV-7406-01A	-2.1004	-1.88511
TCGA-CQ-5323-01A	TCGA-CQ-5323-01A	-3.68068	-3.50769
TCGA-DQ-7591-01A	TCGA-DQ-7591-01A	-6.1812	-5.99575
TCGA-P3-A6T6-01A	TCGA-P3-A6T6-01A	0.577847	0.447113
TCGA-CR-6471-01A	TCGA-CR-6471-01A	-6.48091	-6.73214
TCGA-HD-7832-01A	TCGA-HD-7832-01A	-2.71719	-2.87116
GS18013T	GS18013T	-1.74688	0.210878

### Sheet: Survival_data
samples	OS.time	OS	sporeID
2536-KZ-14-FS	22.3737	0	3626
2536-KZ-17-FS	39.0965	0	3071
2536-KZ-18-FS	18.0041	1	3119
2536-KZ-23-FS	17.4784	0	3754
2536-KZ-28-FS	39.3593	0	3075
3687-SS-1	43.9261	0	2925
3687-SS-10	42.9405	0	2950
3687-SS-11	18.4312	0	3744
3687-SS-14	21.2895	1	2431
3687-SS-15	30.5544	0	3384
3687-SS-16	25.8563	0	3540
3687-SS-18	48.0329	0	2624
3687-SS-2	54.9979	0	2352
3687-SS-24	37.4867	0	3140
3687-SS-25	32.4271	0	3312
3687-SS-27	31.77	0	3370
3687-SS-33	27.8604	0	3498
3687-SS-7	2.7269	1	3692
3687-SS-8	18.2012	1	3172
3687-SS-9	40.4435	0	3012
3860-SS-14	20.271	0	3705
3860-SS-18	19.4168	0	3711
3860-SS-5	12.9774	1	2197
3860-SS-7	26.0862	0	3556
3860-SS-8	57.0678	0	2293
3860-SS-9	48	0	2673
4165-SS-11	24.0164	0	3620
4165-SS-13	26.0862	0	3542
4165-SS-17	19.5154	0	3709
4165-SS-19	56.6735	0	2283
4165-SS-20	56.3778	0	2295
4165-SS-22	17.6756	0	3753
4165-SS-24	85.4209	0	1601
4165-SS-25	63.8029	0	2068
4165-SS-26	63.2772	0	2091
4165-SS-27	55.7207	0	2325
4165-SS-28	54.2752	0	2378
4165-SS-29	48.5914	0	2622
4165-SS-30	48.0657	0	2710
4165-SS-31	26.8747	1	2932
4165-SS-33	66.1027	0	1979
4165-SS-34	63.8029	0	2066
4165-SS-36	48	0	2753
4165-SS-41	80.9199	0	1697
4165-SS-43	38.078	0	3098
4165-SS-45	22.8337	0	3614
4165-SS-46	20.0411	0	3707
4165-SS-47	19.1869	0	3728
4165-SS-48	71.2608	0	1896
4165-SS-49	38.7351	1	3149
4165-SS-8	15.4743	1	3286
4165-SS-9	20.9281	0	3666
TCGA-BA-4077	37.3887	1	TCGA-BA-4077
TCGA-BA-5153	58.0943	1	TCGA-BA-5153
TCGA-BA-5559	68.6779	1	TCGA-BA-5559
TCGA-BA-A4IG	28.1899	0	TCGA-BA-A4IG
TCGA-BA-A4IH	20.5077	0	TCGA-BA-A4IH
TCGA-BB-4223	106.198	0	TCGA-BB-4223
TCGA-BB-4225	4.81372	0	TCGA-BB-4225
TCGA-BB-4228	18.4306	0	TCGA-BB-4228
TCGA-BB-A6UM	12.9575	0	TCGA-BB-A6UM
TCGA-CN-4741	73.8213	0	TCGA-CN-4741
TCGA-CN-5374	57.1052	1	TCGA-CN-5374
TCGA-CN-A499	23.64	0	TCGA-CN-A499
TCGA-CN-A49C	21.2661	0	TCGA-CN-A49C
TCGA-CN-A6UY	23.5081	0	TCGA-CN-A6UY
TCGA-CN-A6V1	19.8813	0	TCGA-CN-A6V1
TCGA-CN-A6V6	20.9364	0	TCGA-CN-A6V6
TCGA-CN-A6V7	19.5846	0	TCGA-CN-A6V7
TCGA-CQ-5323	48.335	0	TCGA-CQ-5323
TCGA-CR-5243	84.4708	0	TCGA-CR-5243
TCGA-CR-5248	54.8302	0	TCGA-CR-5248
TCGA-CR-5249	37.9822	0	TCGA-CR-5249
TCGA-CR-5250	26.3436	0	TCGA-CR-5250
TCGA-CR-6467	58.5889	0	TCGA-CR-6467
TCGA-CR-6470	50.1484	0	TCGA-CR-6470
TCGA-CR-6471	39.6307	1	TCGA-CR-6471
TCGA-CR-6472	34.6192	0	TCGA-CR-6472
TCGA-CR-6473	37.092	0	TCGA-CR-6473
TCGA-CR-6480	11.9354	0	TCGA-CR-6480
TCGA-CR-6481	10.2539	0	TCGA-CR-6481
TCGA-CR-6482	11.3749	0	TCGA-CR-6482
TCGA-CR-6487	7.71513	0	TCGA-CR-6487
TCGA-CR-7368	41.0485	0	TCGA-CR-7368
TCGA-CR-7369	35.938	1	TCGA-CR-7369
TCGA-CR-7385	32.8717	0	TCGA-CR-7385
TCGA-CR-7404	48.5328	0	TCGA-CR-7404
TCGA-CV-5442	76.7227	0	TCGA-CV-5442
TCGA-CV-5443	91.7903	0	TCGA-CV-5443
TCGA-CV-5971	23.1124	0	TCGA-CV-5971
TCGA-CV-6433	21.1342	0	TCGA-CV-6433
TCGA-CV-6939	21.9585	1	TCGA-CV-6939
TCGA-CV-6961	2.50577	1	TCGA-CV-6961
TCGA-CV-7100	9.03396	1	TCGA-CV-7100
TCGA-CV-7406	57.6327	1	TCGA-CV-7406
TCGA-DQ-7591	20.5077	0	TCGA-DQ-7591
TCGA-H7-A76A	21.0023	0	TCGA-H7-A76A
TCGA-HD-7754	25.816	0	TCGA-HD-7754
TCGA-HD-7832	27.5635	0	TCGA-HD-7832
TCGA-HD-8314	22.0903	0	TCGA-HD-8314
TCGA-HD-A634	4.28619	1	TCGA-HD-A634
TCGA-HL-7533	34.85	0	TCGA-HL-7533
TCGA-IQ-A61I	0.0659413	1	TCGA-IQ-A61I
TCGA-KU-A6H7	19.3208	0	TCGA-KU-A6H7
TCGA-MZ-A5BI	7.15463	1	TCGA-MZ-A5BI
TCGA-MZ-A6I9	16.1227	1	TCGA-MZ-A6I9
TCGA-P3-A5Q5	30.0033	0	TCGA-P3-A5Q5
TCGA-P3-A5QE	51.4013	0	TCGA-P3-A5QE
TCGA-P3-A5QF	10.8803	1	TCGA-P3-A5QF
TCGA-P3-A6SW	36.9271	0	TCGA-P3-A6SW
TCGA-P3-A6T6	13.0234	1	TCGA-P3-A6T6
TCGA-QK-A6IF	23.2113	0	TCGA-QK-A6IF
TCGA-QK-A6V9	27.4646	0	TCGA-QK-A6V9
TCGA-RS-A6TP	17.0129	0	TCGA-RS-A6TP
TCGA-T2-A6X0	7.12166	0	TCGA-T2-A6X0
TCGA-TN-A7HI	13.5839	0	TCGA-TN-A7HI
TCGA-TN-A7HL	20.4088	0	TCGA-TN-A7HL
TCGA-UP-A6WW	17.0788	0	TCGA-UP-A6WW
15911	51.5811	0	2479
15912	51.5811	0	2481
15914	50.4969	0	2533
15915	50.4312	0	2538
15916	23.0308	1	2555
15917	49.5113	0	2569
15922	44.4517	0	2907
15925	44.386	0	2929
36304	40.8706	0	2997
36305	38.8337	0	3065
36306	38.1437	0	3087
36308	37.6838	0	3115
36311	39.8522	1	3182
36314	35.2854	0	3244
36315	33.117	1	3253
36316	30.5873	0	3383
36321	29.0103	0	3448

### Sheet: Recurrence_data
Sample_converted	Recurrence_Time_Months	Recurrence_Status	sporeID
15911	48.9528	0	2479
15914	47.8029	0	2533
15915	47.77	0	2538
15917	47.0472	0	2569
15922	36.0411	0	2907
2536-KZ-1-FS	23.9507	0	2929
2536-KZ-10-FS	23.1294	0	3383
2536-KZ-14-FS	11.9918	0	3626
2536-KZ-17-FS	11.5647	1	3071
2536-KZ-18-FS	18.0041	0	3119
2536-KZ-23-FS	0.459959	0	3754
2536-KZ-28-FS	29.076	1	3075
2536-KZ-33-FS	15.8029	1	2555
2536-KZ-34-FS	23.0637	0	3448
2536-KZ-7-FS	31.6715	1	3182
36306	35.8111	0	3087
36308	37.4538	0	3115
36313	0.525667	0	3230
36314	35.2854	0	3244
3687-SS-1	36.0411	0	2925
3687-SS-10	24.0493	0	2950
3687-SS-11	11.3676	0	3744
3687-SS-14	15.0801	1	2431
3687-SS-15	24.0493	0	3384
3687-SS-16	23.3593	0	3540
3687-SS-18	48.0329	0	2624
3687-SS-2	7.29363	1	2352
3687-SS-24	36.6324	0	3140
3687-SS-25	23.5236	0	3312
3687-SS-27	9.92197	1	3370
3687-SS-33	11.6304	0	3498
3687-SS-7	0.0328542	1	3692
3687-SS-8	6.57084	1	3172
3687-SS-9	34.8912	0	3012
3860-SS-12	48.8871	0	2481
3860-SS-14	11.6632	0	3705
3860-SS-18	11.039	0	3711
3860-SS-5	12.9774	0	2197
3860-SS-7	23.8522	0	3556
3860-SS-8	48.6899	0	2293
3860-SS-9	48	0	2673
4165-SS-11	24.0164	0	3620
4165-SS-13	24.4107	0	3542
4165-SS-17	11.9918	0	3709
4165-SS-19	48.6899	0	2283
4165-SS-2	36.0411	0	3065
4165-SS-20	48	0	2295
4165-SS-22	13.7659	0	3753
4165-SS-24	59.5647	0	1601
4165-SS-25	59.4333	0	2068
4165-SS-26	60.8131	0	2091
4165-SS-27	36.1068	0	2325
4165-SS-28	35.4825	0	2378
4165-SS-29	47.4743	0	2622
4165-SS-30	48.0657	0	2710
4165-SS-31	19.7454	1	2932
4165-SS-33	63.1458	0	1979
4165-SS-34	14.2587	1	2066
4165-SS-36	23.9836	0	2753
4165-SS-37	13.3388	1	2997
4165-SS-41	58.2834	0	1697
4165-SS-43	36.2382	0	3098
4165-SS-44	0.0328542	1	3253
4165-SS-45	11.3018	0	3614
4165-SS-46	14.2587	0	3707
4165-SS-47	12.7803	0	3728
4165-SS-48	60.2875	0	1896
4165-SS-49	38.7351	0	3149
4165-SS-8	15.4743	0	3286
4165-SS-9	11.9589	0	3666
