## Supplemental Table7 for "HPV integration in head and neck cancer: downstream splicing events and expression ratios linked with poor outcomes"

### Sheet: HPVint(+) versus HPVint(-)
ID	Description	GeneRatio	BgRatio	pvalue	p.adjust	qvalue	geneID	Count	direction	comparison
GO:0031424	keratinization	12/279	40/14772	5.6788e-12	1.68263e-08	1.61517e-08	SPRR4/SPRR2G/LCE3E/SPRR1A/KLK5/SPRR2B/KRT16/SPRR1B/LCE3D/LIPK/SPRR2E/SPRR2A	12	up	HPV_int_pos_neg
GO:0008544	epidermis development	26/279	290/14772	4.59986e-11	6.81469e-08	6.54149e-08	SPRR4/SPRR2G/KRTDAP/AKR1C3/LCE3E/SLITRK6/IL20/KLK7/SPRR1A/KLK5/SPRR2B/EREG/GAL/KRT16/SPRR1B/S100A7/LCE3D/LIPK/KLK14/C1orf68/SCEL/TGM5/CRABP2/SPRR2E/FLG2/SPRR2A	26	up	HPV_int_pos_neg
GO:0030216	keratinocyte differentiation	17/279	118/14772	7.69015e-11	7.59531e-08	7.29081e-08	SPRR4/SPRR2G/AKR1C3/LCE3E/IL20/SPRR1A/KLK5/SPRR2B/EREG/KRT16/SPRR1B/S100A7/LCE3D/LIPK/SCEL/SPRR2E/SPRR2A	17	up	HPV_int_pos_neg
GO:0019730	antimicrobial humoral response	13/279	77/14772	1.83954e-09	1.36264e-06	1.30801e-06	BPIFA1/RNASE7/WFDC12/SLC11A1/KLK7/KLK5/DEFB4A/PI3/S100A7/CXCL8/PRSS3/IL36RN/DEFB1	13	up	HPV_int_pos_neg
GO:0009913	epidermal cell differentiation	18/279	173/14772	4.72191e-09	2.79821e-06	2.68602e-06	SPRR4/SPRR2G/AKR1C3/LCE3E/SLITRK6/IL20/SPRR1A/KLK5/SPRR2B/EREG/KRT16/SPRR1B/S100A7/LCE3D/LIPK/SCEL/SPRR2E/SPRR2A	18	up	HPV_int_pos_neg
GO:0043588	skin development	20/279	238/14772	2.59832e-08	1.28314e-05	1.23169e-05	SPRR4/SPRR2G/AKR1C3/LCE3E/IL20/SPRR1A/KLK5/SPRR2B/EREG/GAL/KRT16/SPRR1B/S100A7/LCE3D/LIPK/SCEL/SPRR2E/ALOXE3/FLG2/SPRR2A	20	up	HPV_int_pos_neg
GO:0006959	humoral immune response	17/279	225/14772	1.32224e-06	0.000559686	0.000537248	BPIFA1/RNASE7/WFDC12/SLC11A1/KLK7/KLK5/IGHV2-70D/IGHV1-69-2/DEFB4A/PI3/S100A7/CXCL8/IL6/PRSS3/IL36RN/DEFB1/IGHV3-43	17	up	HPV_int_pos_neg
GO:0018149	peptide cross-linking	7/279	33/14772	2.23072e-06	0.000790954	0.000759244	SPRR1A/SPRR1B/PI3/TGM7/TGM5/SPRR2E/TGM6	7	up	HPV_int_pos_neg
GO:0042742	defense response to bacterium	17/279	235/14772	2.40249e-06	0.000790954	0.000759244	BPIFA1/RNASE7/WFDC12/F2RL1/SLC11A1/KLK7/KLK5/IGHV2-70D/IGHV1-69-2/DEFB4A/GSDMA/PI3/S100A7/SERPINE1/IL6/DEFB1/IGHV3-43	17	up	HPV_int_pos_neg
GO:0061844	antimicrobial humoral immune response mediated by antimicrobial peptide	8/279	49/14772	3.37529e-06	0.0010001	0.000960003	BPIFA1/RNASE7/KLK7/KLK5/DEFB4A/S100A7/CXCL8/DEFB1	8	up	HPV_int_pos_neg
GO:0019731	antibacterial humoral response	7/279	38/14772	6.07854e-06	0.00153432	0.00147281	BPIFA1/RNASE7/WFDC12/KLK7/KLK5/PI3/DEFB1	7	up	HPV_int_pos_neg
GO:0050829	defense response to Gram-negative bacterium	8/279	53/14772	6.21392e-06	0.00153432	0.00147281	RNASE7/F2RL1/SLC11A1/DEFB4A/S100A7/SERPINE1/IL6/DEFB1	8	up	HPV_int_pos_neg
GO:0007631	feeding behavior	8/279	59/14772	1.4096e-05	0.00321281	0.003084	CNTFR/NMUR2/UCHL1/GAL/NPW/NR4A3/GDF15/POU4F1	8	up	HPV_int_pos_neg
GO:0045741	positive regulation of epidermal growth factor-activated receptor activity	4/279	13/14772	7.78457e-05	0.0164755	0.015815	HBEGF/AREG/EREG/EGF	4	up	HPV_int_pos_neg
GO:0001533	cornified envelope	13/286	43/15456	5.05971e-13	1.55333e-10	1.44868e-10	DSG4/DSG1/DSC1/SPRR2G/SPRR1A/DSC2/SPRR2B/SPRR1B/PI3/SCEL/SPRR2E/FLG2/SPRR2A	13	up	HPV_int_pos_neg
GO:0031225	anchored component of membrane	11/286	132/15456	3.42749e-05	0.00436015	0.00406638	ULBP1/RAB3B/CNTFR/GPC3/RTBDN/ULBP2/LY6G6C/RAET1L/GPC4/EFNA2/CNTN5	11	up	HPV_int_pos_neg
GO:0005921	gap junction	5/286	22/15456	4.26073e-05	0.00436015	0.00406638	DSC1/GJB6/GJB2/CALB2/PANX2	5	up	HPV_int_pos_neg
GO:0030057	desmosome	5/286	24/15456	6.67152e-05	0.00512039	0.00477541	DSG4/DSG1/DSC1/POF1B/DSC2	5	up	HPV_int_pos_neg
GO:0098793	presynapse	20/286	449/15456	0.000272888	0.0167553	0.0156264	CALB1/RAB6B/RAB3B/FOSL1/KCNH1/CNGB1/IL31RA/WNT7A/DDC/NTS/HTR3A/CALB2/BDNF/GPC4/FLRT3/SYT7/CNTN5/SLC6A4/SYT8/NEFL	20	up	HPV_int_pos_neg
GO:0046658	anchored component of plasma membrane	6/286	52/15456	0.000379432	0.0194143	0.0181062	ULBP1/GPC3/RTBDN/ULBP2/GPC4/CNTN5	6	up	HPV_int_pos_neg
GO:0099240	intrinsic component of synaptic membrane	9/286	125/15456	0.000527121	0.0195864	0.0182667	KCNH1/HTR3A/GPC4/FLRT3/LRRC4/SYT7/CNTN5/SLC6A4/GABRA3	9	up	HPV_int_pos_neg
GO:0098889	intrinsic component of presynaptic membrane	6/286	56/15456	0.000568905	0.0195864	0.0182667	KCNH1/HTR3A/GPC4/SYT7/CNTN5/SLC6A4	6	up	HPV_int_pos_neg
GO:0031012	extracellular matrix	20/286	479/15456	0.000621631	0.0195864	0.0182667	ADAMTS1/GPC3/RTBDN/MMP1/WNT7A/MMP3/C6orf15/ZAN/GPC4/PI3/FLRT3/S100A7/FIBCD1/FREM2/ADAMTSL4/SERPINE1/AZGP1/FBN3/GDF15/MMP10	20	up	HPV_int_pos_neg
GO:0030312	external encapsulating structure	20/286	480/15456	0.000637993	0.0195864	0.0182667	ADAMTS1/GPC3/RTBDN/MMP1/WNT7A/MMP3/C6orf15/ZAN/GPC4/PI3/FLRT3/S100A7/FIBCD1/FREM2/ADAMTSL4/SERPINE1/AZGP1/FBN3/GDF15/MMP10	20	up	HPV_int_pos_neg
GO:0048018	receptor ligand activity	23/277	341/15112	8.0603e-08	2.79532e-05	2.40912e-05	ARTN/HBEGF/IL20/TNFSF18/AREG/WNT7A/TAFA4/NTS/EREG/CSF3/GAL/DEFB4A/BDNF/SPP1/FLRT3/CXCL8/IL6/CRLF1/EGF/TFF1/IL36RN/GDF15/SLURP1	23	up	HPV_int_pos_neg
GO:0030546	signaling receptor activator activity	23/277	348/15112	1.16472e-07	2.79532e-05	2.40912e-05	ARTN/HBEGF/IL20/TNFSF18/AREG/WNT7A/TAFA4/NTS/EREG/CSF3/GAL/DEFB4A/BDNF/SPP1/FLRT3/CXCL8/IL6/CRLF1/EGF/TFF1/IL36RN/GDF15/SLURP1	23	up	HPV_int_pos_neg
GO:0030545	signaling receptor regulator activity	23/277	376/15112	4.61498e-07	7.38397e-05	6.36382e-05	ARTN/HBEGF/IL20/TNFSF18/AREG/WNT7A/TAFA4/NTS/EREG/CSF3/GAL/DEFB4A/BDNF/SPP1/FLRT3/CXCL8/IL6/CRLF1/EGF/TFF1/IL36RN/GDF15/SLURP1	23	up	HPV_int_pos_neg
GO:0004252	serine-type endopeptidase activity	10/277	121/15112	7.69907e-05	0.00923889	0.00796246	KLK8/KLK7/MMP1/PCSK2/KLK10/MMP3/KLK5/PRSS3/KLK14/MMP10	10	up	HPV_int_pos_neg
GO:0005125	cytokine activity	12/277	178/15112	0.000110262	0.00987138	0.00850757	IL20/TNFSF18/AREG/WNT7A/CSF3/SPP1/CXCL8/IL6/CRLF1/IL36RN/GDF15/SLURP1	12	up	HPV_int_pos_neg
GO:0008083	growth factor activity	10/277	128/15112	0.000123392	0.00987138	0.00850757	ARTN/HBEGF/AREG/EREG/CSF3/BDNF/IL6/EGF/TFF1/GDF15	10	up	HPV_int_pos_neg
GO:0016298	lipase activity	9/277	108/15112	0.000164681	0.0112924	0.0097323	ABHD12B/CES1/PNLIPRP3/MGLL/LIPH/PLCD3/PLAAT2/PNPLA3/LIPK	9	up	HPV_int_pos_neg
GO:0008236	serine-type peptidase activity	10/277	136/15112	0.000203424	0.0122054	0.0105192	KLK8/KLK7/MMP1/PCSK2/KLK10/MMP3/KLK5/PRSS3/KLK14/MMP10	10	up	HPV_int_pos_neg
GO:0017171	serine hydrolase activity	10/277	140/15112	0.000257522	0.0132468	0.0114167	KLK8/KLK7/MMP1/PCSK2/KLK10/MMP3/KLK5/PRSS3/KLK14/MMP10	10	up	HPV_int_pos_neg
GO:0004806	triglyceride lipase activity	4/277	18/15112	0.000275975	0.0132468	0.0114167	PNLIPRP3/LIPH/PNPLA3/LIPK	4	up	HPV_int_pos_neg
GO:0052689	carboxylic ester hydrolase activity	9/277	119/15112	0.000341961	0.0149219	0.0128603	ABHD12B/CES1/PNLIPRP3/MGLL/CES3/LIPH/PLAAT2/PNPLA3/LIPK	9	up	HPV_int_pos_neg
GO:0008188	neuropeptide receptor activity	4/277	21/15112	0.000516898	0.0183529	0.0158173	NMUR2/GAL/QRFPR/NPBWR1	4	up	HPV_int_pos_neg
GO:0070851	growth factor receptor binding	9/277	126/15112	0.000520996	0.0183529	0.0158173	ARTN/HBEGF/AREG/EREG/CSF3/FLRT3/IL6/EGF/IL36RN	9	up	HPV_int_pos_neg
GO:0015267	channel activity	17/277	375/15112	0.000573527	0.0183529	0.0158173	GJB6/KCNG3/NMUR2/TMEM63C/KCNH1/CNGB1/OTOP3/CNGB3/HTR3A/GJB2/TMC7/BEST3/GABRA3/SCN9A/PANX2/CLCN1/SCN3B	17	up	HPV_int_pos_neg
GO:0022803	passive transmembrane transporter activity	17/277	375/15112	0.000573527	0.0183529	0.0158173	GJB6/KCNG3/NMUR2/TMEM63C/KCNH1/CNGB1/OTOP3/CNGB3/HTR3A/GJB2/TMC7/BEST3/GABRA3/SCN9A/PANX2/CLCN1/SCN3B	17	up	HPV_int_pos_neg
GO:0030414	peptidase inhibitor activity	9/277	137/15112	0.000952266	0.028568	0.0246211	WFDC12/FETUB/GPC3/CARD18/SPINK6/PI3/SERPINE1/SERPINB4/SERPINB3	9	up	HPV_int_pos_neg
GO:0030280	structural constituent of skin epidermis	3/277	13/15112	0.00152044	0.0429301	0.0369989	SPRR1A/PI3/SPRR2E	3	up	HPV_int_pos_neg
GO:0004867	serine-type endopeptidase inhibitor activity	6/277	69/15112	0.00163788	0.0436769	0.0376426	WFDC12/SPINK6/PI3/SERPINE1/SERPINB4/SERPINB3	6	up	HPV_int_pos_neg
GO:0005126	cytokine receptor binding	11/277	213/15112	0.00194426	0.0491182	0.0423321	IL20/TNFSF18/CSF3/DEFB4A/BDNF/CXCL8/IL6/CRLF1/IL36RN/DEFB1/RHEX	11	up	HPV_int_pos_neg
KRAS.PROSTATE_UP.V1_DN	KRAS.PROSTATE_UP.V1_DN	12/194	118/9679	3.98712e-06	0.000685785	0.000558197	REEP1/CNTFR/RRAD/SPRR1A/CDH16/KRT16/SPRR1B/PI3/S100A7/C1orf68/SCEL/EGF	12	up	HPV_int_pos_neg
KRAS.600.LUNG.BREAST_UP.V1_UP	KRAS.600.LUNG.BREAST_UP.V1_UP	16/194	230/9679	1.46554e-05	0.0010329	0.000840734	CALB1/GPRC5D/HBEGF/MAGEA6/MMP1/WNT7A/MGLL/CSF3/DEFB4A/TOX3/CRCT1/CXCL8/PRSS3/C1orf68/GABRA3/MMP10	16	up	HPV_int_pos_neg
P53_DN.V1_UP	P53_DN.V1_UP	14/194	188/9679	2.3968e-05	0.0010329	0.000840734	CALB1/CTAG2/RBP1/UCHL1/AREG/MMP1/KLK10/DSC2/EPCAM/S100P/TOX3/PRSS3/AZGP1/MISP	14	up	HPV_int_pos_neg
KRAS.LUNG_UP.V1_DN	KRAS.LUNG_UP.V1_DN	11/194	119/9679	2.52664e-05	0.0010329	0.000840734	ADD2/SCGB1A1/KLK8/KLK7/CDH16/KRT16/S100A7/SERPINB4/CRABP2/DEFB1/SERPINB3	11	up	HPV_int_pos_neg
KRAS.AMP.LUNG_UP.V1_UP	KRAS.AMP.LUNG_UP.V1_UP	10/194	100/9679	3.00262e-05	0.0010329	0.000840734	MAGEA12/TDRD1/HSPA6/UGT1A10/MAGEA6/SPP1/EFNA2/DOCK3/KLK14/EGF	10	up	HPV_int_pos_neg
KRAS.600_UP.V1_DN	KRAS.600_UP.V1_DN	15/194	227/9679	4.96807e-05	0.00142418	0.00115922	CTAG2/BRDT/CNTFR/DSG1/FETUB/RRAD/SCGB1A1/CNGB1/KLK7/SPRR1A/CDH16/KRT16/SPRR1B/S100A7/CRABP2	15	up	HPV_int_pos_neg
KRAS.LUNG.BREAST_UP.V1_UP	KRAS.LUNG.BREAST_UP.V1_UP	10/194	117/9679	0.000115253	0.00283192	0.00230505	CALB1/HBEGF/MMP1/MGLL/CSF3/CRCT1/CXCL8/PRSS3/GABRA3/MMP10	10	up	HPV_int_pos_neg
KRAS.50_UP.V1_DN	KRAS.50_UP.V1_DN	6/194	41/9679	0.000150425	0.00323414	0.00263244	RRAD/SCGB1A1/CDH16/KRT16/SPRR1B/S100A7	6	up	HPV_int_pos_neg
PRC2_EZH2_UP.V1_UP	PRC2_EZH2_UP.V1_UP	12/194	181/9679	0.000276682	0.00528769	0.00430394	NR4A2/F2RL1/HBEGF/KLK7/AHNAK2/EREG/TMC7/CRCT1/ACTL8/CXCL8/PRSS3/MMP10	12	up	HPV_int_pos_neg
KRAS.DF.V1_UP	KRAS.DF.V1_UP	12/194	189/9679	0.000411013	0.00706943	0.00575419	FAR2/TM4SF1/RRAD/AKR1C3/MMP1/CSF3/S100P/FLRT3/SERPINE1/CXCL8/PRSS3/CDA	12	up	HPV_int_pos_neg
NFE2L2.V2	NFE2L2.V2	18/194	374/9679	0.000506835	0.00792506	0.00645063	NMRAL2P/ACP7/REEP1/NQO1/UGT1A10/AKR1C3/UCHL1/PFN2/DDC/AKR1B15/SPP1/PRR36/TNIP3/ACTL8/GPX2/DEFB1/PANX2/RHEX	18	up	HPV_int_pos_neg
KRAS.DF.V1_DN	KRAS.DF.V1_DN	11/194	176/9679	0.000813823	0.0116648	0.0094946	RAB6B/CNTFR/UCHL1/KLK8/KLK5/HTR3A/C6orf15/SPRR1B/DEFB4A/PAPPA2/KLF15	11	up	HPV_int_pos_neg
MYC_UP.V1_DN	MYC_UP.V1_DN	10/194	157/9679	0.00121201	0.0160359	0.0130524	DSG1/AKR1C3/SLITRK6/MMP1/MMP3/EREG/SPRR1B/IL6/TGM5/MISP	10	up	HPV_int_pos_neg
KRAS.BREAST_UP.V1_UP	KRAS.BREAST_UP.V1_UP	8/194	111/9679	0.00171036	0.021013	0.0171036	CALB1/MGLL/SPRR2B/DEFB4A/CRCT1/SCEL/GABRA3/MMP10	8	up	HPV_int_pos_neg
KRAS.300_UP.V1_DN	KRAS.300_UP.V1_DN	8/194	120/9679	0.00279483	0.0316318	0.0257468	BRDT/RRAD/SCGB1A1/CDH16/KRT16/SPRR1B/S100A7/CRABP2	8	up	HPV_int_pos_neg
KRAS.LUNG_UP.V1_UP	KRAS.LUNG_UP.V1_UP	8/194	121/9679	0.0029425	0.0316318	0.0257468	UGT1A10/HBEGF/MAGEA6/MMP1/WNT7A/CSF3/CXCL8/SLC6A4	8	up	HPV_int_pos_neg
KRAS.300_UP.V1_UP	KRAS.300_UP.V1_UP	8/194	123/9679	0.00325605	0.0329435	0.0268145	CALB1/MMP1/WNT7A/CSF3/DEFB4A/TOX3/SPP1/GABRA3	8	up	HPV_int_pos_neg
GO:0016342	catenin complex	5/253	28/15456	8.15819e-05	0.0108327	0.00963074	CDH22/CDHR3/CDH23/CDH7/CDH17	5	down	HPV_int_pos_neg
GO:0034703	cation channel complex	11/253	169/15456	0.000107871	0.0108327	0.00963074	KCNIP3/SCNN1G/KCNJ5/GRIN2A/KCNC4/SHISA7/CPT1C/MICU3/RYR3/CACNG1/KCNB2	11	down	HPV_int_pos_neg
GO:0034702	ion channel complex	13/253	230/15456	0.00010979	0.0108327	0.00963074	KCNIP3/SCNN1G/KCNJ5/GRIN2A/KCNC4/SHISA7/GABRA5/CPT1C/MICU3/RYR3/CHRNA1/CACNG1/KCNB2	13	down	HPV_int_pos_neg
GO:0099060	integral component of postsynaptic specialization membrane	6/253	55/15456	0.000268528	0.0198711	0.0176663	GRIN2A/ADAM22/SHISA7/GABRA5/LRRC4B/CHRNA1	6	down	HPV_int_pos_neg
GO:0098948	intrinsic component of postsynaptic specialization membrane	6/253	58/15456	0.000359906	0.0213064	0.0189424	GRIN2A/ADAM22/SHISA7/GABRA5/LRRC4B/CHRNA1	6	down	HPV_int_pos_neg
GO:1902495	transmembrane transporter complex	14/253	307/15456	0.000552386	0.0272511	0.0242275	FXYD2/KCNIP3/SCNN1G/KCNJ5/GRIN2A/KCNC4/SHISA7/GABRA5/CPT1C/MICU3/RYR3/CHRNA1/CACNG1/KCNB2	14	down	HPV_int_pos_neg
GO:0099634	postsynaptic specialization membrane	7/253	92/15456	0.000778067	0.0325593	0.0289468	GRIN2A/ADAM22/SHISA7/GABRA5/LRRC4B/ATP2B2/CHRNA1	7	down	HPV_int_pos_neg
GO:1990351	transporter complex	14/253	322/15456	0.000879982	0.0325593	0.0289468	FXYD2/KCNIP3/SCNN1G/KCNJ5/GRIN2A/KCNC4/SHISA7/GABRA5/CPT1C/MICU3/RYR3/CHRNA1/CACNG1/KCNB2	14	down	HPV_int_pos_neg
CAHOY_NEURONAL	CAHOY_NEURONAL	8/165	78/9679	5.12165e-05	0.00798977	0.00684684	STXBP1/GRP/GABRA5/JPH4/SV2B/DRD1/RTN4RL1/ICAM5	8	down	HPV_int_pos_neg
KRAS.AMP.LUNG_UP.V1_UP	KRAS.AMP.LUNG_UP.V1_UP	8/165	100/9679	0.00029609	0.0161521	0.0138415	BMPER/FCER1A/MCF2L/GRP/PNMA3/NPAS3/SLC7A9/NPHS1	8	down	HPV_int_pos_neg
KRAS.KIDNEY_UP.V1_UP	KRAS.KIDNEY_UP.V1_UP	9/165	127/9679	0.000310616	0.0161521	0.0138415	PNMA2/NOL4/GABRA5/DLGAP2/WSCD1/SV2B/SIGLEC15/PCP4/SNAP25	9	down	HPV_int_pos_neg
KRAS.600_UP.V1_UP	KRAS.600_UP.V1_UP	12/165	236/9679	0.000701006	0.0211311	0.0181083	PNMA2/CD1A/IL1R2/GRIN2A/PTX3/NOL4/DLGAP2/CCNJL/SIGLEC15/CLUL1/PCP4/SNAP25	12	down	HPV_int_pos_neg
KRAS.BREAST_UP.V1_DN	KRAS.BREAST_UP.V1_DN	8/165	116/9679	0.00080329	0.0211311	0.0181083	KIF25/CYP21A2/C22orf31/SV2B/GADD45G/LINC01124/NOX5/MUC13	8	down	HPV_int_pos_neg
KRAS.600.LUNG.BREAST_UP.V1_DN	KRAS.600.LUNG.BREAST_UP.V1_DN	12/165	240/9679	0.000812733	0.0211311	0.0181083	CD207/TYRP1/KIF25/CYP21A2/C5AR2/PVALB/C22orf31/CREB3L1/GADD45G/NOX5/MMP28/FAM189A2	12	down	HPV_int_pos_neg
KRAS.300_UP.V1_UP	KRAS.300_UP.V1_UP	8/165	123/9679	0.00117784	0.026249	0.0224941	CD1A/GRIN2A/PTX3/NOL4/SIGLEC15/CLUL1/PCP4/SNAP25	8	down	HPV_int_pos_neg
BRCA1_DN.V1_UP	BRCA1_DN.V1_UP	7/165	98/9679	0.00138868	0.0270792	0.0232055	B3GALT2/FCGBP/CD160/STAR/CDH22/CLDN14/KCNB2	7	down	HPV_int_pos_neg
KRAS.600.LUNG.BREAST_UP.V1_UP	KRAS.600.LUNG.BREAST_UP.V1_UP	11/165	230/9679	0.00190757	0.0330645	0.0283346	CD1A/IL1R2/GRIN2A/CD160/GRP/FRMD1/SIGLEC15/PRRX1/CACNG1/NPHS1/SNAP25	11	down	HPV_int_pos_neg

### Sheet: ImmunOncoscore high versus low
ID	Description	GeneRatio	BgRatio	pvalue	p.adjust	qvalue	geneID	Count	direction	comparison
GO:0007600	sensory perception	13/102	402/14526	4.61808e-06	0.00768448	0.00720906	PAX2/SOX14/TRPA1/PDE6B/RBP3/GABRA5/AIPL1/CNR2/RTP3/MYO15A/P2RX2/CRB2/DRGX	13	down	ImmunOnco_high_low
GO:0042100	B cell proliferation	6/102	76/14526	1.5185e-05	0.0126339	0.0118523	CD22/TNFRSF13C/CR2/MS4A1/FCRL3/BLK	6	down	ImmunOnco_high_low
GO:0042113	B cell activation	10/102	293/14526	3.96593e-05	0.0219977	0.0206367	NKX2-3/CD22/TNFRSF13C/CR2/MS4A1/FCRL3/CD79B/BANK1/BLK/CXCR5	10	down	ImmunOnco_high_low
GO:0002429	immune response-activating cell surface receptor signaling pathway	9/102	258/14526	8.31391e-05	0.0261665	0.0245477	FYB2/BTNL9/CD22/CR2/MS4A1/FCRL3/CD79B/BANK1/BLK	9	down	ImmunOnco_high_low
GO:0002757	immune response-activating signal transduction	9/102	258/14526	8.31391e-05	0.0261665	0.0245477	FYB2/BTNL9/CD22/CR2/MS4A1/FCRL3/CD79B/BANK1/BLK	9	down	ImmunOnco_high_low
GO:0002253	activation of immune response	10/102	325/14526	9.43505e-05	0.0261665	0.0245477	C8G/FYB2/BTNL9/CD22/CR2/MS4A1/FCRL3/CD79B/BANK1/BLK	10	down	ImmunOnco_high_low
GO:0050851	antigen receptor-mediated signaling pathway	8/102	211/14526	0.000118199	0.0268424	0.0251817	FYB2/BTNL9/CD22/MS4A1/FCRL3/CD79B/BANK1/BLK	8	down	ImmunOnco_high_low
GO:0050853	B cell receptor signaling pathway	6/102	111/14526	0.00012905	0.0268424	0.0251817	CD22/MS4A1/FCRL3/CD79B/BANK1/BLK	6	down	ImmunOnco_high_low
GO:0002768	immune response-regulating cell surface receptor signaling pathway	9/102	281/14526	0.000158844	0.0293685	0.0275516	FYB2/BTNL9/CD22/CR2/MS4A1/FCRL3/CD79B/BANK1/BLK	9	down	ImmunOnco_high_low
GO:0048535	lymph node development	3/102	18/14526	0.000254062	0.042276	0.0396605	NKX2-3/LTB/CXCR5	3	down	ImmunOnco_high_low
GO:0005882	intermediate filament	6/110	99/15203	8.12002e-05	0.0103421	0.00986398	KRT72/KRT36/KRT73/KRT32/KRT2/KRT76	6	down	ImmunOnco_high_low
GO:0045095	keratin filament	4/110	35/15203	0.000114278	0.0103421	0.00986398	KRT72/KRT73/KRT2/KRT76	4	down	ImmunOnco_high_low
GO:0045111	intermediate filament cytoskeleton	6/110	138/15203	0.000495937	0.0299215	0.0285381	KRT72/KRT36/KRT73/KRT32/KRT2/KRT76	6	down	ImmunOnco_high_low
GO:0022836	gated channel activity	10/109	250/14878	1.48768e-05	0.0040465	0.0036644	CACNG5/TRPA1/CHRNA6/KCNH3/SNAP25/GABRA5/KCNIP3/KCNH2/P2RX2/P2RX5	10	down	ImmunOnco_high_low
GO:0005261	cation channel activity	9/109	249/14878	8.86863e-05	0.00659942	0.00597625	CACNG5/TRPA1/CHRNA6/KCNH3/SNAP25/KCNIP3/KCNH2/P2RX2/P2RX5	9	down	ImmunOnco_high_low
GO:0015276	ligand-gated ion channel activity	6/109	101/14878	9.70502e-05	0.00659942	0.00597625	TRPA1/CHRNA6/GABRA5/KCNH2/P2RX2/P2RX5	6	down	ImmunOnco_high_low
GO:0022834	ligand-gated channel activity	6/109	101/14878	9.70502e-05	0.00659942	0.00597625	TRPA1/CHRNA6/GABRA5/KCNH2/P2RX2/P2RX5	6	down	ImmunOnco_high_low
GO:0005216	ion channel activity	10/109	326/14878	0.000139119	0.00756807	0.00685344	CACNG5/TRPA1/CHRNA6/KCNH3/SNAP25/GABRA5/KCNIP3/KCNH2/P2RX2/P2RX5	10	down	ImmunOnco_high_low
GO:0015267	channel activity	10/109	354/14878	0.000270535	0.0105122	0.00951959	CACNG5/TRPA1/CHRNA6/KCNH3/SNAP25/GABRA5/KCNIP3/KCNH2/P2RX2/P2RX5	10	down	ImmunOnco_high_low
GO:0022803	passive transmembrane transporter activity	10/109	354/14878	0.000270535	0.0105122	0.00951959	CACNG5/TRPA1/CHRNA6/KCNH3/SNAP25/GABRA5/KCNIP3/KCNH2/P2RX2/P2RX5	10	down	ImmunOnco_high_low
GO:0099094	ligand-gated cation channel activity	5/109	81/14878	0.000316848	0.0107728	0.00975559	TRPA1/CHRNA6/KCNH2/P2RX2/P2RX5	5	down	ImmunOnco_high_low
GO:0005230	extracellular ligand-gated ion channel activity	4/109	48/14878	0.000413853	0.0125075	0.0113265	CHRNA6/GABRA5/P2RX2/P2RX5	4	down	ImmunOnco_high_low
GO:0005231	excitatory extracellular ligand-gated ion channel activity	3/109	21/14878	0.000462123	0.0125697	0.0113828	CHRNA6/P2RX2/P2RX5	3	down	ImmunOnco_high_low
GO:0005501	retinoid binding	3/109	29/14878	0.00121669	0.0275783	0.0249742	C8G/RBP3/PTGDS	3	down	ImmunOnco_high_low
GO:0019840	isoprenoid binding	3/109	29/14878	0.00121669	0.0275783	0.0249742	C8G/RBP3/PTGDS	3	down	ImmunOnco_high_low
GO:0098960	postsynaptic neurotransmitter receptor activity	3/109	35/14878	0.00211097	0.0441679	0.0399973	CHRNA6/GABRA5/DRD1	3	down	ImmunOnco_high_low
GO:0022890	inorganic cation transmembrane transporter activity	10/109	469/14878	0.00231569	0.0449905	0.0407421	CACNG5/TRPA1/CHRNA6/KCNH3/SNAP25/KCNIP3/KCNH2/P2RX2/P2RX5/SLC34A2	10	down	ImmunOnco_high_low
KRAS.PROSTATE_UP.V1_UP	KRAS.PROSTATE_UP.V1_UP	6/79	108/9548	0.000259249	0.0305914	0.0278352	KRT36/ADRA1B/CR2/KREMEN2/INSM1/BANK1	6	down	ImmunOnco_high_low
GO:0031424	keratinization	6/27	39/14526	7.11198e-11	3.64845e-08	2.97206e-08	SPRR2G/LCE3E/LCE3D/KRT16/SPRR2B/LIPK	6	up	ImmunOnco_high_low
GO:0030216	keratinocyte differentiation	6/27	117/14526	6.18745e-08	1.58708e-05	1.29285e-05	SPRR2G/LCE3E/LCE3D/KRT16/SPRR2B/LIPK	6	up	ImmunOnco_high_low
GO:0009913	epidermal cell differentiation	6/27	171/14526	5.87771e-07	8.45872e-05	6.89055e-05	SPRR2G/LCE3E/LCE3D/KRT16/SPRR2B/LIPK	6	up	ImmunOnco_high_low
GO:0008544	epidermis development	7/27	285/14526	6.59549e-07	8.45872e-05	6.89055e-05	SPRR2G/LCE3E/LCE3D/KRT16/SPRR2B/KRTDAP/LIPK	7	up	ImmunOnco_high_low
GO:0043588	skin development	6/27	236/14526	3.83836e-06	0.000393815	0.000320806	SPRR2G/LCE3E/LCE3D/KRT16/SPRR2B/LIPK	6	up	ImmunOnco_high_low
GO:0007398	ectoderm development	2/27	20/14526	0.000619241	0.0428409	0.0348986	LHX1/KRT6B	2	up	ImmunOnco_high_low
GO:0044344	cellular response to fibroblast growth factor stimulus	3/27	91/14526	0.000623898	0.0428409	0.0348986	FGF5/LHX1/FLRT3	3	up	ImmunOnco_high_low
GO:0098742	cell-cell adhesion via plasma-membrane adhesion molecules	4/27	219/14526	0.000671843	0.0428409	0.0348986	DSG1/DSC1/CLDN20/FLRT3	4	up	ImmunOnco_high_low
GO:0071774	response to fibroblast growth factor	3/27	97/14526	0.000751594	0.0428409	0.0348986	FGF5/LHX1/FLRT3	3	up	ImmunOnco_high_low
GO:0001533	cornified envelope	4/30	43/15203	1.44096e-06	9.65443e-05	7.28064e-05	SPRR2G/DSG1/DSC1/SPRR2B	4	up	ImmunOnco_high_low
GO:0005921	gap junction	2/30	22/15203	0.000848475	0.0169389	0.0127741	DSC1/GJB6	2	up	ImmunOnco_high_low
GO:0043679	axon terminus	3/30	97/15203	0.000902117	0.0169389	0.0127741	PTPRN/NTS/FLRT3	3	up	ImmunOnco_high_low
GO:0030057	desmosome	2/30	24/15203	0.00101128	0.0169389	0.0127741	DSG1/DSC1	2	up	ImmunOnco_high_low
GO:0044306	neuron projection terminus	3/30	113/15203	0.00140245	0.0187929	0.0141722	PTPRN/NTS/FLRT3	3	up	ImmunOnco_high_low
GO:0005911	cell-cell junction	5/30	454/15203	0.00178563	0.0199395	0.0150369	DSG1/DSC1/GJB6/CLDN20/FLRT3	5	up	ImmunOnco_high_low
GO:0005104	fibroblast growth factor receptor binding	2/29	17/14878	0.000489952	0.0318469	0.0211453	FGF5/FLRT3	2	up	ImmunOnco_high_low

### Sheet: E1starintegration versus not
ID	Description	GeneRatio	BgRatio	pvalue	p.adjust	qvalue	geneID	Count	direction	comparison
GO:0042101	T cell receptor complex	12/251	72/15112	2.15501e-09	6.52968e-07	6.5104e-07	TRBV6-1/TRBV12-4/TRAV12-3/TRBV30/TRBV6-6/TRAV29DV5/TRAV26-1/TRAV38-2DV8/TRBV19/TRBV12-3/TRAV12-1/TRBV6-3	12	down	E1*_or_not
GO:0098802	plasma membrane signaling receptor complex	15/251	204/15112	1.62363e-06	0.00024598	0.000245253	GRIN2A/TRBV6-1/GRIN1/TRBV12-4/TRAV12-3/TRBV30/TRBV6-6/TRAV29DV5/TRAV26-1/TRAV38-2DV8/TRBV19/GRIA4/TRBV12-3/TRAV12-1/TRBV6-3	15	down	E1*_or_not
GO:0043235	receptor complex	21/251	397/15112	3.06943e-06	0.000310013	0.000309097	GRIN2A/EPHB1/PTPRQ/NR3C2/LIFR/TRBV6-1/ARNT2/GRIN1/TRBV12-4/TRAV12-3/TRBV30/TRBV6-6/TRAV29DV5/TRAV26-1/TRAV38-2DV8/TRBV19/IL12B/GRIA4/TRBV12-3/TRAV12-1/TRBV6-3	21	down	E1*_or_not
GO:0042605	peptide antigen binding	5/231	31/14805	0.000108038	0.0434314	0.0421918	SLC7A9/TRAV12-3/TRAV29DV5/TRBV12-3/TRAV12-1	5	down	E1*_or_not
GO:0031424	keratinization	9/143	40/14443	1.49473e-10	3.06421e-07	2.90136e-07	TCHH/LCE3E/SPRR2G/KLK5/LCE3D/KRT16/LIPK/SPRR2B/CNFN	9	up	E1*_or_not
GO:0030216	keratinocyte differentiation	11/143	118/14443	2.35713e-08	2.41606e-05	2.28765e-05	TCHH/LCE3E/KRT10/SPRR2G/KLK5/EREG/LCE3D/KRT16/LIPK/SPRR2B/CNFN	11	up	E1*_or_not
GO:0008544	epidermis development	15/143	283/14443	1.34446e-07	9.18713e-05	8.69888e-05	KRTDAP/TCHH/LCE3E/KRT10/SPRR2G/KLK5/EREG/KLK7/LCE3D/KRT16/LIPK/SPRR2B/CNFN/FLG2/KLK14	15	up	E1*_or_not
GO:0043588	skin development	13/143	236/14443	6.22776e-07	0.000319173	0.00030221	TCHH/LCE3E/KRT10/SPRR2G/KLK5/EREG/LCE3D/KRT16/LIPK/SPRR2B/CNFN/FLG2/KRT1	13	up	E1*_or_not
GO:0009913	epidermal cell differentiation	11/143	173/14443	1.16644e-06	0.00047824	0.000452824	TCHH/LCE3E/KRT10/SPRR2G/KLK5/EREG/LCE3D/KRT16/LIPK/SPRR2B/CNFN	11	up	E1*_or_not
GO:0050927	positive regulation of positive chemotaxis	4/143	23/14443	7.04809e-05	0.0221079	0.020933	ARTN/F2RL1/CXCL8/F3	4	up	E1*_or_not
GO:0050926	regulation of positive chemotaxis	4/143	24/14443	8.39291e-05	0.0221079	0.020933	ARTN/F2RL1/CXCL8/F3	4	up	E1*_or_not
GO:0042742	defense response to bacterium	10/143	232/14443	0.000104307	0.0221079	0.020933	WFDC12/RNASE7/CD36/GSDMA/KLK5/KLK7/SERPINE1/TREM1/F2RL1/S100A12	10	up	E1*_or_not
GO:0019730	antimicrobial humoral response	6/143	76/14443	0.000104902	0.0221079	0.020933	WFDC12/RNASE7/KLK5/KLK7/CXCL8/S100A12	6	up	E1*_or_not
GO:0061844	antimicrobial humoral immune response mediated by antimicrobial peptide	5/143	48/14443	0.000107844	0.0221079	0.020933	RNASE7/KLK5/KLK7/CXCL8/S100A12	5	up	E1*_or_not
GO:0030193	regulation of blood coagulation	5/143	53/14443	0.00017371	0.0323731	0.0306527	CD36/SERPINE1/F2RL1/F3/KRT1	5	up	E1*_or_not
GO:1900046	regulation of hemostasis	5/143	55/14443	0.000207266	0.035408	0.0335263	CD36/SERPINE1/F2RL1/F3/KRT1	5	up	E1*_or_not
GO:0050818	regulation of coagulation	5/143	56/14443	0.00022579	0.0356054	0.0337132	CD36/SERPINE1/F2RL1/F3/KRT1	5	up	E1*_or_not
GO:0045741	positive regulation of epidermal growth factor-activated receptor activity	3/143	13/14443	0.000252752	0.0370101	0.0350432	EREG/HBEGF/AREG	3	up	E1*_or_not
GO:1900424	regulation of defense response to bacterium	3/143	14/14443	0.000319356	0.0436453	0.0413257	KLK5/KLK7/F2RL1	3	up	E1*_or_not
GO:0001533	cornified envelope	9/151	43/15112	3.29751e-10	6.7599e-08	6.42147e-08	TCHH/KRT10/SPRR2G/DSC1/DSG1/SPRR2B/CNFN/FLG2/KRT1	9	up	E1*_or_not
GO:0005921	gap junction	4/151	22/15112	6.09075e-05	0.00624302	0.00593047	DSC1/GJB6/CALB2/GJB2	4	up	E1*_or_not
GO:0042599	lamellar body	3/151	15/15112	0.000407429	0.027841	0.0264471	KRTDAP/KLK5/KLK7	3	up	E1*_or_not
GO:0008236	serine-type peptidase activity	8/146	132/14805	4.85163e-05	0.00932807	0.00849298	PCSK2/KLK5/KLK7/MMP1/F3/KLK14/ENDOU/HPN	8	up	E1*_or_not
GO:0017171	serine hydrolase activity	8/146	136/14805	5.99876e-05	0.00932807	0.00849298	PCSK2/KLK5/KLK7/MMP1/F3/KLK14/ENDOU/HPN	8	up	E1*_or_not
GO:0004252	serine-type endopeptidase activity	7/146	118/14805	0.000166233	0.0172328	0.01569	PCSK2/KLK5/KLK7/MMP1/F3/KLK14/HPN	7	up	E1*_or_not
GO:0030414	peptidase inhibitor activity	7/146	132/14805	0.000331421	0.025768	0.0234611	WFDC12/SPINK6/CARD18/SERPINE1/SERPINA3/GPC3/PI16	7	up	E1*_or_not
KRAS.LUNG_UP.V1_UP	KRAS.LUNG_UP.V1_UP	8/103	118/9495	3.98722e-05	0.00582135	0.00503649	UGT1A10/MAGEA6/HBEGF/MMP1/CSF3/SLC6A4/CXCL8/HPN	8	up	E1*_or_not
KRAS.LUNG.BREAST_UP.V1_UP	KRAS.LUNG.BREAST_UP.V1_UP	7/103	113/9495	0.00021706	0.0158454	0.0137091	CRCT1/HBEGF/MMP1/STC1/CSF3/CXCL8/HPN	7	up	E1*_or_not
KRAS.600_UP.V1_DN	KRAS.600_UP.V1_DN	9/103	220/9495	0.000621307	0.0248531	0.0215024	BRDT/CTAG2/CD36/DSG1/KLK7/RRAD/KRT16/TNNI3/KRT1	9	up	E1*_or_not
PRC2_EZH2_UP.V1_UP	PRC2_EZH2_UP.V1_UP	8/103	178/9495	0.000680908	0.0248531	0.0215024	NR4A2/EREG/CRCT1/KLK7/HBEGF/TOR4A/F2RL1/CXCL8	8	up	E1*_or_not
