## Supplemental Table8 for "HPV integration in head and neck cancer: downstream splicing events and expression ratios linked with poor outcomes"

### Sheet: HPVint(+) vs HPVint(-)
method	Estimate	p.value	cell_type	p.adjust	num_participants
logistic regression	-0.599906	0.108951	Myocytes	0.197113	197
logistic regression	-0.342712	0.262826	CD8 T cells	0.321231	197
logistic regression	-0.539822	0.0833087	B cells	0.183279	197
logistic regression	0.224539	0.46106	Mast cells	0.507166	197
linear regression	-0.21619	0.128048	Endothelial cells	0.197113	197
linear regression	-0.570768	0.0598822	Dendritic cells	0.164676	197
linear regression	-0.172905	0.586302	Fibroblasts	0.586302	197
linear regression	-0.630625	0.0123919	CD4 T cells	0.0961694	197
linear regression	-0.0179287	0.143355	Macrophages	0.197113	197
linear regression	0.075562	0.0253636	Malignant cells	0.0961694	197
linear regression	-0.0347019	0.026228	CD4 + CD8 T cells	0.0961694	197

### Sheet: E1star integration vs not
method	Estimate	p.value	cell_type	p.adjust	num_participants
logistic regression	-0.722095	0.289836	Myocytes	0.838667	130
logistic regression	0.357967	0.411762	CD8 T cells	0.838667	130
logistic regression	0.364202	0.411007	B cells	0.838667	130
logistic regression	-0.0178141	0.967195	Mast cells	0.967195	130
linear regression	-0.193535	0.351649	Endothelial cells	0.838667	130
linear regression	0.608465	0.168817	Dendritic cells	0.838667	130
linear regression	-0.222657	0.60994	Fibroblasts	0.838667	130
linear regression	0.207266	0.604352	CD4 T cells	0.838667	130
linear regression	0.00268815	0.869572	Macrophages	0.956529	130
linear regression	-0.0101212	0.835119	Malignant cells	0.956529	130
linear regression	0.0139727	0.528238	CD4 + CD8 T cells	0.838667	130

### Sheet: Immuneonco Score
method	Estimate	p.value	cell_type	p.ajust	num_participants
logistic regression	0.0117537	0.912535	Myocytes	0.912535	225
logistic regression	0.101113	0.243314	CD8 T cells	0.267645	225
logistic regression	0.297947	0.00239365	B cells	0.00526602	225
logistic regression	0.102924	0.233564	Mast cells	0.267645	225
linear regression	0.102467	0.00746939	Endothelial cells	0.0136939	225
linear regression	0.263412	0.00135135	Dendritic cells	0.00381786	225
linear regression	0.142262	0.0985973	Fibroblasts	0.135571	225
linear regression	0.258435	0.000734326	CD4 T cells	0.00381786	225
linear regression	0.00651336	0.0489119	Macrophages	0.0768615	225
linear regression	-0.0326537	0.000387889	Malignant cells	0.00381786	225
linear regression	0.0142876	0.00138831	CD4 + CD8 T cells	0.00381786	225
