## Supplemental Table11 for "HPV integration in head and neck cancer: downstream splicing events and expression ratios linked with poor outcomes"

### Sheet: sigDEG_double-pos_vs_double-neg
genes	logFC	logCPM	F	PValue	FDR
ADGRB1	-3.53675	2.64211	51.1016	3.53819e-10	5.4711e-06
FBXO45	0.918839	6.36006	32.4249	1.93942e-07	0.00149946
CHD3	-0.656811	8.02757	31.156	3.0981e-07	0.00159687
SORBS2	-1.9943	4.85819	30.2472	4.34851e-07	0.00168102
CEROX1	-2.26165	2.2557	26.2803	1.98222e-06	0.00613021
WDR53	0.788818	4.25907	24.8871	3.42826e-06	0.0074707
ZNF423	-1.31641	2.50547	24.3166	4.30058e-06	0.0074707
FXR1	0.642695	7.7231	24.2286	4.45424e-06	0.0074707
COL23A1	-2.25287	3.14543	24.0795	4.72737e-06	0.0074707
PRSS36	-1.04283	2.15153	23.9742	4.93065e-06	0.0074707
ATP13A3	0.747841	8.25147	23.6329	5.65377e-06	0.0074707
FAM110B	-1.4844	2.19264	23.4917	5.98391e-06	0.0074707
TSC22D1	-1.04456	7.88647	23.2106	6.70136e-06	0.0074707
MRPL47	0.749073	5.78552	23.1876	6.76388e-06	0.0074707
CTPS1	0.545815	6.41438	22.7137	8.19385e-06	0.00844677
ESR1	-1.72449	4.5445	22.5475	8.7661e-06	0.00847188
BFSP1	1.54611	1.2557	21.8746	1.15357e-05	0.00884016
SLIT3	-1.63255	5.01593	21.8257	1.17695e-05	0.00884016
CORO1C	0.633961	7.48384	21.6412	1.26951e-05	0.00884016
MBNL1-AS1	1.28643	3.32049	21.4707	1.36167e-05	0.00884016
SENP5	0.593789	7.0287	21.3774	1.41504e-05	0.00884016
PSMD2	0.689022	8.49284	21.3418	1.43592e-05	0.00884016
PRCD	-1.60191	1.09037	21.2821	1.47171e-05	0.00884016
TBCCD1	0.625059	5.01018	21.2649	1.48216e-05	0.00884016
RUVBL1	0.745508	6.14367	21.2169	1.51186e-05	0.00884016
NTRK3	-2.09401	2.35387	21.189	1.52935e-05	0.00884016
ATP8A2	-2.11491	2.78596	21.1495	1.5545e-05	0.00884016
FRMD4A	-1.12478	5.70498	21.0076	1.64842e-05	0.00884016
PCYT1A	0.814533	7.35401	20.9937	1.65792e-05	0.00884016
ABR	-0.526237	7.10268	20.7945	1.80061e-05	0.00885345
ECT2	0.869116	7.49119	20.7561	1.82953e-05	0.00885345
ACTL6A	0.694525	6.90171	20.7526	1.83218e-05	0.00885345
EEF1AKMT4	1.21231	2.89149	20.6216	1.93464e-05	0.00906525
ZNF577	-0.893573	3.59944	20.4673	2.06283e-05	0.00924406
HMGB3	0.93959	6.17966	20.4332	2.09236e-05	0.00924406
VAMP2	-0.541245	5.83017	20.1631	2.34194e-05	0.00995313
SLC52A1	-1.20237	3.89177	20.123	2.38159e-05	0.00995313
MYO7B	-1.90993	1.20748	19.918	2.5949e-05	0.0105592
SFRP1	-2.86139	5.91479	19.846	2.67452e-05	0.0105972
MRPL3	0.591188	6.76199	19.7872	2.7413e-05	0.0105972
COL9A2	-1.51577	5.45939	19.6493	2.90487e-05	0.0106915
DNAJB11	0.63495	6.46592	19.6069	2.95704e-05	0.0106915
GLO1	0.653586	7.36617	19.5056	3.08594e-05	0.0106915
LOC100506207	-1.3239	2.96567	19.4717	3.13035e-05	0.0106915
DKC1	0.56554	6.59044	19.3584	3.28342e-05	0.0106915
CDRT4	-1.50679	0.44221	19.3408	3.30792e-05	0.0106915
POLR2H	0.649548	6.0929	19.3324	3.31965e-05	0.0106915
RPS27AP16	-1.35776	2.43698	19.2943	3.3735e-05	0.0106915
IRX6	-2.077	3.2163	19.2842	3.38799e-05	0.0106915
GTF2IRD2B	-0.645871	2.70593	19.0876	3.68162e-05	0.0113858
TBC1D24	-0.766882	4.61052	18.9388	3.92124e-05	0.0116904
AURKA	0.635627	5.24794	18.892	3.99993e-05	0.0116904
CEP55	0.684991	5.87858	18.8412	4.087e-05	0.0116904
RAN	0.431847	8.27352	18.8113	4.13931e-05	0.0116904
VRK1	0.705031	4.773	18.8006	4.15812e-05	0.0116904
GMPS	0.670155	7.77348	18.7348	4.276e-05	0.0118071
PAK2	0.572177	8.05978	18.6633	4.40814e-05	0.0118959
CALB1	4.22831	5.06634	18.6348	4.46201e-05	0.0118959
FAM72D	1.09892	1.17462	18.5311	4.66352e-05	0.0122224
FSTL4	-1.46341	4.24538	18.3366	5.06701e-05	0.0130585
NTN5	-1.23906	0.25309	18.1256	5.54588e-05	0.0139928
CRY2	-0.474291	5.00241	18.0985	5.61051e-05	0.0139928
SIAH2	0.849389	6.62634	18.0457	5.73903e-05	0.0140861
TMEM198B	-0.687299	5.00941	17.8555	6.22733e-05	0.0149424
NPTX2	-1.60055	1.15107	17.8331	6.28764e-05	0.0149424
CDCA4	0.624646	5.54245	17.8	6.37777e-05	0.0149424
TSC2	-0.655002	6.94466	17.6335	6.85197e-05	0.0158137
OMD	-1.89378	2.96241	17.58	7.01169e-05	0.0159444
KRT10	-1.52416	5.78202	17.4158	7.52709e-05	0.0167345
STAT3	-0.579617	8.79392	17.4009	7.57562e-05	0.0167345
PSMC1	0.542425	5.50904	17.2033	8.25214e-05	0.0179225
TACR2	-1.12793	0.994716	17.1468	8.45682e-05	0.0179225
FABP4	4.86222	5.25741	17.1456	8.46111e-05	0.0179225
NCBP2	0.527064	7.03128	17.0617	8.77516e-05	0.0183365
MFN1	0.524597	6.80834	16.8961	9.43018e-05	0.0194425
PIK3CA	0.55391	6.69173	16.8046	9.81317e-05	0.0197506
COL9A3	-2.06973	2.48608	16.7995	9.83507e-05	0.0197506
RGPD3	-1.69255	1.26516	16.7403	0.000100924	0.0200076
MYC	0.981317	6.91626	16.6255	0.000106107	0.0207687
SCUBE2	-1.85868	4.33114	16.5583	0.000109268	0.0211202
IQCE	-0.732816	4.78599	16.5214	0.000111044	0.0211984
MYBL2	0.743426	6.44524	16.4408	0.000115032	0.0216919
SETD3	0.473859	5.67969	16.3936	0.000117432	0.0218778
CEL	-1.81073	4.55031	16.1679	0.000129658	0.0238464
ZNF639	0.606186	6.0577	16.0752	0.000135052	0.0238464
NEGR1	-1.57722	2.5611	16.0711	0.000135292	0.0238464
ARTN	1.88067	2.47125	16.0461	0.000136787	0.0238464
PLCH2	-0.869598	6.25538	16.0316	0.000137667	0.0238464
MAP3K21	0.774321	4.44277	16.0106	0.000138947	0.0238464
IL31RA	2.08119	0.848691	16.0085	0.000139072	0.0238464
WFIKKN1	-1.39646	1.30677	15.9808	0.00014078	0.0238464
SENP2	0.572726	6.50426	15.9631	0.000141879	0.0238464
F2RL1	2.14132	4.38811	15.9286	0.000144053	0.0239515
LINC02541	1.00545	2.81398	15.8918	0.000146413	0.024085
YEATS2	0.681625	7.18328	15.8101	0.000151783	0.0247055
CLCN4	-1.16025	3.12023	15.748	0.000156006	0.0249631
SMS	0.675475	6.32076	15.7354	0.000156874	0.0249631
ANKFY1	-0.432778	6.90642	15.7025	0.000159176	0.0249631
FAM71E1	-1.55889	1.52933	15.6846	0.000160441	0.0249631
RELB	-0.910609	5.62792	15.6409	0.000163574	0.0249631
DCST2	-1.05129	2.05177	15.6266	0.00016461	0.0249631
RPN1	0.589576	8.34205	15.6258	0.000164667	0.0249631
C1QTNF1	-1.40299	5.16258	15.5933	0.00016705	0.0250737
TBL1XR1	0.587837	8.69073	15.572	0.000168639	0.0250737
KNSTRN	0.510145	4.85033	15.4366	0.000179069	0.0263709
COL11A2	-1.29829	1.51143	15.3897	0.000182832	0.0265038
LINC01963	-0.963546	3.47904	15.3827	0.0001834	0.0265038
USP6	-1.51297	1.08617	15.2943	0.000190747	0.0269547
HAND2-AS1	-1.85435	1.62872	15.2933	0.000190835	0.0269547
COA8	0.577537	3.74053	15.2663	0.000193138	0.0269547
CKS2	0.630508	5.16806	15.2622	0.000193492	0.0269547
NMRAL2P	2.47653	3.56395	15.2305	0.000196237	0.0270929
MCF2L	-1.07152	5.44448	14.9811	0.000219313	0.0297947
PCDHGA5	-1.1626	0.358962	14.97	0.000220402	0.0297947
CD164L2	-1.1848	1.39376	14.958	0.000221587	0.0297947
LOC107985040	-0.997085	0.814724	14.9168	0.000225698	0.0300859
NUP37	0.355487	4.8459	14.8747	0.000229986	0.0301723
ZDHHC9	0.558286	5.38529	14.821	0.000235578	0.0301723
GALNT17	-2.29591	3.22717	14.8117	0.000236566	0.0301723
CINP	0.498249	4.41072	14.799	0.000237913	0.0301723
RAB4B	-0.911734	1.57051	14.7972	0.000238105	0.0301723
HOTAIRM1	-0.878955	1.97005	14.7831	0.000239612	0.0301723
HSP90AA1	0.635249	9.9155	14.7632	0.000241757	0.0301723
CFAP92	1.58107	1.28505	14.7614	0.000241956	0.0301723
CDON	-1.23986	4.06083	14.7121	0.000247358	0.0305992
ASPN	-1.74826	5.7173	14.6907	0.000249736	0.0306482
FOXD2	2.41091	2.09318	14.6044	0.000259594	0.0316071
NPIPA1	-0.637428	2.984	14.5778	0.000262717	0.0317375
CCNK	0.549959	5.14094	14.5353	0.000267782	0.0320985
HACD2	0.56803	7.18296	14.4962	0.000272522	0.0322182
PDP2	0.567106	4.34788	14.4927	0.000272947	0.0322182
ADAMTS17	-1.03853	3.85946	14.374	0.000287923	0.0334695
PTGES3	0.31895	8.49025	14.369	0.000288574	0.0334695
NR3C2	-1.37321	3.883	14.3538	0.000290551	0.0334695
CYP4V2	-0.692501	5.00554	14.3357	0.000292937	0.0334695
LINC01315	-1.34176	2.03352	14.3248	0.000294371	0.0334695
FAM155A	-1.55323	0.922574	14.293	0.000298624	0.0337052
ARNT2	-1.63188	5.55111	14.261	0.000302963	0.0339473
MELK	0.501583	5.6836	14.2216	0.000308396	0.0343074
FYTTD1	0.540098	7.43855	14.1873	0.000313212	0.034314
LSG1	0.612292	6.80622	14.185	0.000313531	0.034314
NMD3	0.600944	6.35621	14.1739	0.000315113	0.034314
EIF4G1	0.560039	9.33985	14.1279	0.00032173	0.0347896
UBXN7	0.589818	7.62161	14.087	0.000327731	0.0348461
CD207	-1.45022	3.40844	14.08	0.000328768	0.0348461
DLGAP5	0.567274	5.40076	14.0784	0.000329013	0.0348461
DCUN1D5	0.542539	4.67185	14.0538	0.000332687	0.0349933
B3GNT5	1.21588	7.4461	14.039	0.000334929	0.0349933
FAM72A	0.680389	1.99561	13.9968	0.000341377	0.0352624
PCDHGA6	-1.09143	1.71173	13.9924	0.000342066	0.0352624
FAM136A	0.413535	5.67846	13.9609	0.000346975	0.0355316
KPNA4	0.49434	7.90219	13.9214	0.000353247	0.0359359
SNX5	0.304981	7.08063	13.8962	0.000357299	0.0361106
HPRT1	0.574103	5.46016	13.7795	0.000376737	0.0377753
CDYL	0.374673	5.50777	13.7683	0.000378657	0.0377753
FAM89A	1.09025	3.27221	13.7318	0.000384987	0.037918
ACCS	-0.706724	4.10936	13.7318	0.000384992	0.037918
OPA3	-0.325248	5.64972	13.6897	0.000392423	0.0382519
C2orf92	-0.708353	2.07808	13.6846	0.000393329	0.0382519
RNF168	0.781249	7.09588	13.6562	0.000398447	0.0385074
ACLY	0.464734	6.93494	13.5687	0.00041463	0.0398225
TAF5L	0.347488	5.49307	13.5257	0.000422835	0.0403292
ALDH1L1	-1.97	4.53593	13.5139	0.000425122	0.0403292
WNT5B	-1.15839	3.51972	13.4899	0.000429809	0.0405252
RNF8	0.493178	4.67918	13.4727	0.000433187	0.0405962
TJP3	-1.36194	4.48269	13.4201	0.000443706	0.0413314
PKIA	-0.890996	4.90642	13.3889	0.000450071	0.0416733
FAXDC2	-0.871144	3.52454	13.3689	0.00045421	0.0418062
FAM72B	0.655501	2.19682	13.3114	0.000466312	0.0423263
CCT5	0.510046	7.78068	13.3114	0.000466312	0.0423263
ADAM28	-0.942874	5.91751	13.3031	0.000468072	0.0423263
TRIM56	-0.424308	7.10845	13.281	0.000472844	0.0425092
OPA1	0.496581	7.54692	13.2644	0.000476437	0.0425847
RNF19A	-0.878556	7.65396	13.2393	0.000481941	0.042829
CLEC1A	-1.15777	2.86878	13.2022	0.000490211	0.0429475
ERG28	0.572186	5.28765	13.1986	0.000491013	0.0429475
GTF2IRD2	-0.586808	1.93079	13.1959	0.000491607	0.0429475
PCCA	-0.51392	4.56705	13.1559	0.000500708	0.0434568
ATOH8	-1.32864	2.30765	13.1457	0.000503057	0.0434568
DNAJC19	0.525736	5.18241	13.0902	0.000516014	0.0443285
LINC01206	2.76463	3.26749	13.0553	0.000524363	0.044476
CARS1	-0.490914	6.30133	13.054	0.000524673	0.044476
TSC22D2	0.580141	6.12976	13.047	0.00052636	0.044476
PVR	0.72398	5.24922	13.0114	0.00053502	0.0449056
PDCD10	0.656181	6.50339	13.0024	0.000537253	0.0449056
SHCBP1	0.551053	4.55578	12.978	0.000543298	0.0450072
ELOVL3	1.46063	0.604492	12.9741	0.000544289	0.0450072
NPIPP1	-0.704648	2.37449	12.938	0.000553395	0.0453061
ATP5MJ	0.550507	5.34953	12.9365	0.000553764	0.0453061
EIF4EBP1	0.804465	5.16329	12.8659	0.000572043	0.0462599
U2AF1L4	-0.613786	3.02031	12.8627	0.000572899	0.0462599
ZNF135	-0.939596	0.946553	12.857	0.000574397	0.0462599
RPL35A	0.593331	8.60385	12.8078	0.000587558	0.0470335
MYLK	0.982588	5.94721	12.7822	0.000594529	0.0470335
NKX3-2	-1.25346	0.499429	12.7708	0.000597656	0.0470335
TOPBP1	0.577991	7.56347	12.7571	0.00060145	0.0470335
KPNA1	0.476627	7.08447	12.7477	0.000604066	0.0470335
KRT86	-1.18533	1.05616	12.7435	0.00060523	0.0470335
PFN2	1.5172	6.63828	12.7355	0.000607476	0.0470335
EXOSC3	0.369185	4.78712	12.727	0.000609858	0.0470335
SYNDIG1	-1.50565	1.32391	12.7097	0.000614762	0.0470335
PRODH	-1.80087	1.87722	12.6988	0.000617848	0.0470335
WNT3A	-1.20805	2.05261	12.697	0.000618366	0.0470335
TNIP3	1.70725	3.32049	12.6812	0.000622892	0.0470335
CADPS2	-0.796248	4.86301	12.6659	0.000627313	0.0470335
ARHGAP1	-0.358475	7.10511	12.6606	0.000628852	0.0470335
PSMB5	0.397756	6.08488	12.6579	0.000629628	0.0470335
DDOST	0.316296	7.34468	12.6254	0.000639135	0.0470388
CD177	-2.12239	4.56459	12.6241	0.000639529	0.0470388
ATP11B	0.633665	7.95041	12.6093	0.000643923	0.0470388
CENPA	0.635606	3.84224	12.5973	0.00064751	0.0470388
MRTO4	0.43706	5.16829	12.5972	0.000647533	0.0470388
RANBP17	-1.01327	4.21442	12.5958	0.000647951	0.0470388
DCUN1D1	0.561722	6.80994	12.5598	0.000658835	0.0474245
GEM	-1.16617	5.10833	12.5579	0.000659397	0.0474245
IL12RB2	1.21877	5.05941	12.5352	0.000666368	0.0477039
NTN1	-1.05073	6.03076	12.4898	0.00068053	0.0484932
CDCA8	0.486937	5.43144	12.4607	0.000689739	0.048924
OXER1	-1.03645	1.72586	12.4163	0.00070408	0.0496612
FMOD	-0.82406	5.8244	12.4087	0.000706555	0.0496612
